# An integrated multi-omic analysis of iPSC-derived motor neurons from C9ORF72 ALS patients

**DOI:** 10.1101/2020.11.01.362269

**Authors:** The NeuroLINCS Consortium, Loren Ornelas, Emilda Gomez, Lindsay Panther, Aaron Frank, Susan Lei, Berhan Mandefro, Maria G Banuelos, Brandon Shelley, Julia A Kaye, Leandro Lima, Stacia Wyman, Ryan G Lim, Jie Wu, Jennifer Stocksdale, Malcolm Casale, Victoria Dardov, Andrea Matlock, Vidya Venkatraman, Ronald Holewenski, Pamela Milani, Miriam Adam, Brook T Wassie, Andrew Cheng, Alyssa N Coyne, J. Gavin Daigle, Johnathan Li, Stephanie Yang, Veerle Cox, Mark Wilhelm, Thomas E Lloyd, Lindsey Hayes, Jacqueline Pham, Renan Escalante-Chong, Alex Lenail, Karen Sachs, Natasha Leanna Patel-Murray, Divya Ramamoorthy, Terri G Thompson, NYGC ALS Consortium, Steven Finkbeiner, Ernest Fraenkel, Jeffrey D Rothstein, Druv Sareen, Jennifer E Van Eyk, Clive N Svendsen, Leslie M. Thompson

## Abstract

Neurodegenerative diseases present a challenge for systems biology, due to the lack of reliable animal models and the difficulties in obtaining samples from patients at early stages of disease, when interventions might be most effective. Studying induced pluripotent stem cell (iPSC)-derived neurons could overcome these challenges and dramatically accelerate and broaden therapeutic strategies. Here we undertook a network-based multi-omic characterization of iPSC-derived motor neurons from ALS patients carrying genetically dominant hexanucleotide expansions in *C9orf72* to gain a deeper understanding of the relationship between DNA, RNA, epigenetics and protein in the same pool of tissue. ALS motor neurons showed the expected *C9orf72*-related alterations to specific nucleoporins and production of dipeptide repeats. RNA-seq, ATAC-seq and data-independent acquisition mass-spectrometry (DIA-MS) proteomics were then performed on the same motor neuron cultures. Using integrative computational methods that combined all of the omics, we discovered a number of novel dysregulated pathways including biological adhesion and extracellular matrix organization and disruption in other expected pathways such as RNA splicing and nuclear transport. We tested the relevance of these pathways *in vivo* in a *C9orf72* Drosophila model, analyzing the data to determine which pathways were causing disease phenotypes and which were compensatory. We also confirmed that some pathways are altered in late-stage neurodegeneration by analyzing human postmortem C9 cervical spine data. To validate that these key pathways were integral to the C9 signature, we prepared a separate set of *C9orf72* and control motor neuron cultures using a different differentiation protocol and applied the same methods. As expected, there were major overall differences between the differentiation protocols, especially at the level of in individual omics data. However, a number of the core dysregulated pathways remained significant using the integrated multiomic analysis. This new method of analyzing patient specific neural cultures allows the generation of disease-related hypotheses with a small number of patient lines which can be tested in larger cohorts of patients.
