## Supplemental Table 12 for "An integrated multi-omic analysis of iPSC-derived motor neurons from C9ORF72 ALS patients"

### Sheet: iMN_lmfit_WGSoverlapDEGs_all_v2
Gene	Feature	rsID	Gene.append	FDR	RNAlog2FC	Sig	adjR2
IER5L	missense	rs184457	IER5L	0.00647031	1.4	FDR<0.1	0.712078
NCF2	missense	rs2274064	NCF2	0.00647031	3.772	FDR<0.1	0.709739
ZNF273	missense	rs2017252	ZNF273	0.00647031	-0.822	FDR<0.1	0.734099
AIM1	missense	rs3747787	AIM1	0.00729753	2.219	FDR<0.1	0.678431
FMN1	missense	rs2291065	FMN1.2	0.00729753	2.936	FDR<0.1	0.678905
HHIPL1	missense	rs7158073	HHIPL1	0.00910887	-1.563	FDR<0.1	0.656709
ATP10A	missense	rs3816800	ATP10A	0.0100421	2.951	FDR<0.1	0.642474
ZNF469	missense	rs7197071	ZNF469	0.0112254	2.158	FDR<0.1	0.628081
SLC9C2	missense	rs16846206	SLC9C2	0.0136438	-2.154	FDR<0.1	0.608894
DNAH11	missense	rs10224537	DNAH11.2	0.0137987	-2.02	FDR<0.1	0.601504
LPCAT2	stopgain	rs837550	LPCAT2	0.0140887	2.796	FDR<0.1	0.594017
COL11A1	splicing	rs12136577	COL11A1	0.0158678	2.168	FDR<0.1	0.579285
DLC1	missense	rs144792804	DLC1	0.0158678	1.922	FDR<0.1	0.569949
PIEZO1	missense	rs35544968	PIEZO1	0.0158678	2.022	FDR<0.1	0.573594
WDR72	missense	rs551225	WDR72.1	0.0173373	-1.718	FDR<0.1	0.559003
ZZEF1	missense	rs1454121	ZZEF1.1	0.0183704	0.375	FDR<0.1	0.550321
ATP6V0D2	splicing	rs7831328	ATP6V0D2	0.0221459	2.449	FDR<0.1	0.528704
MATN2	missense	rs1869608	MATN2	0.0221459	1.705	FDR<0.1	0.528017
BANK1	missense	rs3733197	BANK1	0.0222173	2.206	FDR<0.1	0.523711
CDH3	missense	rs3114409	CDH3	0.0226814	1.026	FDR<0.1	0.518182
VEPH1	missense	rs1378796	VEPH1	0.0226814	-2.516	FDR<0.1	0.514516
IGFBP7	splicing	rs3755906	IGFBP7	0.0237398	2.785	FDR<0.1	0.507393
DYNLRB2	missense	rs9937217	DYNLRB2	0.030206	-1.907	FDR<0.1	0.479702
IRAK2	missense	rs708035	IRAK2.1	0.030206	1.383	FDR<0.1	0.470525
KIF26B	missense	rs61754898	KIF26B	0.030206	1.02	FDR<0.1	0.484182
MYLK	missense	rs28497577	MYLK	0.030206	2.713	FDR<0.1	0.468549
SCN5A	missense	rs1805124	SCN5A	0.030206	-1.16	FDR<0.1	0.474366
SCN5A	splicing	rs41312433	SCN5A.1	0.030206	-1.16	FDR<0.1	0.474366
FMN1	missense	rs16959052	FMN1	0.0325031	2.936	FDR<0.1	0.429428
FMN1	missense	rs11072170	FMN1.3	0.0325031	2.936	FDR<0.1	0.432882
GDF5	missense	rs224331	GDF5	0.0325031	2.035	FDR<0.1	0.449607
ITGB3	missense	rs5918	ITGB3	0.0325031	2.448	FDR<0.1	0.430863
MFGE8	missense	rs4945	MFGE8	0.0325031	1.451	FDR<0.1	0.448616
MKL1	missense	rs878756	MKL1	0.0325031	0.852	FDR<0.1	0.433817
RGMA	missense	rs11074135	RGMA	0.0325031	-1.677	FDR<0.1	0.446234
SP140L	missense	rs7590429	SP140L	0.0325031	1.915	FDR<0.1	0.44546
SPHK1	missense	rs397843720	SPHK1	0.0325031	2.648	FDR<0.1	0.432003
SYT8	missense	rs484955	SYT8.1	0.0325031	2.351	FDR<0.1	0.441293
TLN2	missense	rs3816988	TLN2	0.0325031	0.88	FDR<0.1	0.455327
ZNF714	missense	rs2884554	ZNF714	0.0325031	-0.863	FDR<0.1	0.431171
ZNF714	stopgain	rs7248410	ZNF714.1	0.0325031	-0.863	FDR<0.1	0.431171
CLCA2	missense	rs17409304	CLCA2	0.0334062	2.619	FDR<0.1	0.42484
ITGA11	missense	rs4777035	ITGA11	0.0382622	3.46	FDR<0.1	0.408351
PARP1	missense	rs1136410	PARP1	0.0382622	-0.868	FDR<0.1	0.409958
SYNE1	missense	rs214967	SYNE1.2	0.0383624	1.235	FDR<0.1	0.402042
SYNE1	splicing	rs9397106	SYNE1.3	0.0383624	1.235	FDR<0.1	0.402042
SYNE1	missense	rs9479297	SYNE1.4	0.0383624	1.235	FDR<0.1	0.402042
CALD1	missense	rs6973420	CALD1	0.0407974	2.12	FDR<0.1	0.393626
SERPINE1	missense	rs6092	SERPINE1	0.0407974	3.557	FDR<0.1	0.392437
DNAH12	missense	rs6773904	DNAH12	0.0436887	-2.092	FDR<0.1	0.381873
MATN2	missense	rs11559202	MATN2.3	0.0436887	1.705	FDR<0.1	0.378539
MATN2	missense	rs386728092	MATN2.6	0.0436887	1.705	FDR<0.1	0.378539
MCHR1	missense	rs133072	MCHR1	0.0436887	2.534	FDR<0.1	0.382959
S100A2	missense	rs1047325	S100A2	0.0583679	2.576	FDR<0.1	0.348511
HAPLN3	stopgain	rs8039131	HAPLN3	0.0607832	1.726	FDR<0.1	0.342644
ATP8B1	missense	rs12968116	ATP8B1	0.0632521	2.801	FDR<0.1	0.336841
TES	stopgain	rs1048508	TES	0.0809582	2.079	FDR<0.1	0.309783
COL4A2	missense	rs3803230	COL4A2	0.0849419	1.266	FDR<0.1	0.302961
MATN2	stopgain	rs35407519	MATN2.2	0.0857691	1.705	FDR<0.1	0.293241
MATN2	stopgain	rs11559201	MATN2.4	0.0857691	1.705	FDR<0.1	0.293241
MATN2	missense	rs2255464	MATN2.5	0.0857691	1.705	FDR<0.1	0.293241
MYOF	missense	rs61861290	MYOF	0.0857691	2.804	FDR<0.1	0.296919
PAQR6	missense	rs7513351	PAQR6	0.0857691	-0.885	FDR<0.1	0.297485
COL4A1	missense	rs9515185	COL4A1	0.0864179	1.619	FDR<0.1	0.290775
MARVELD3	missense	rs61753635	MARVELD3.1	0.0918237	1.793	FDR<0.1	0.280693
TMBIM1	splicing	rs34609665	TMBIM1	0.0918237	1.948	FDR<0.1	0.279417
TMBIM1	splicing	rs13031757	TMBIM1.1	0.0918237	1.948	FDR<0.1	0.279417
C12orf4	missense	rs35924298	C12orf4	0.0974213	0.552	FDR<0.1	0.271448
DNAH12	missense	rs17793014	DNAH12.2	0.0997976	-2.092	FDR<0.1	0.267255
ALPK2	missense	rs6566987	ALPK2.1	0.104643	2.345	Not Sig	0.260525
P2RX3	missense	rs2276038	P2RX3	0.108215	-2.434	Not Sig	0.255294
ACPP	missense	rs3181784	ACPP	0.109027	2.186	Not Sig	0.246929
ADAMTS14	missense	rs10999516	ADAMTS14	0.109027	2.318	Not Sig	0.245495
ADAMTS14	missense	rs4747096	ADAMTS14.1	0.109027	2.318	Not Sig	0.245495
BANK1	missense	rs10516487	BANK1.1	0.109027	2.206	Not Sig	0.244285
MAN1A1	splicing	rs1295388	MAN1A1	0.109027	1.425	Not Sig	0.244489
TAGLN	missense	rs12970	TAGLN.1	0.109027	2.838	Not Sig	0.244093
TGM2	splicing	rs2076389	TGM2	0.109027	3.036	Not Sig	0.249589
FAM63A	missense	rs771205	FAM63A	0.115839	-0.82	Not Sig	0.23593
NCOA7	missense	rs6919947	NCOA7.1	0.116598	1.362	Not Sig	0.233794
SKIL	missense	rs3772173	SKIL	0.138519	1.409	Not Sig	0.212955
DRC1	missense	rs4450561	DRC1	0.151936	-2.061	Not Sig	0.194183
FAT2	missense	rs2304053	FAT2	0.151936	2.078	Not Sig	0.195229
FAT2	missense	rs3734055	FAT2.1	0.151936	2.078	Not Sig	0.195229
FAT2	missense	rs9324700	FAT2.2	0.151936	2.078	Not Sig	0.195229
FAT2	missense	rs1432862	FAT2.3	0.151936	2.078	Not Sig	0.195229
KDR	missense	rs1870377	KDR.1	0.151936	1.397	Not Sig	0.196037
MYOF	missense	rs11187393	MYOF.1	0.159727	2.804	Not Sig	0.187085
WDFY4	missense	rs7097397	WDFY4.4	0.161713	2.113	Not Sig	0.184343
BTBD17	missense	rs11547807	BTBD17	0.161783	-2	Not Sig	0.182996
ACTG2	splicing	rs702461	ACTG2	0.164494	2.46	Not Sig	0.179779
KIF27	missense	rs55654273	KIF27	0.181649	-0.825	Not Sig	0.165653
KIF27	missense	rs12001918	KIF27.1	0.181649	-0.825	Not Sig	0.165653
MATN2	missense	rs16896514	MATN2.1	0.184562	1.705	Not Sig	0.16253
LAMC2	missense	rs2296303	LAMC2	0.18574	2.105	Not Sig	0.160539
FIBCD1	missense	rs11792889	FIBCD1	0.188449	3.473	Not Sig	0.157603
PLBD2	missense	rs12425042	PLBD2	0.205009	1.182	Not Sig	0.145224
TG	missense	rs2069568	TG	0.205009	1.535	Not Sig	0.146174
PREP	missense	rs1051484	PREP	0.206523	0.932	Not Sig	0.142864
RASGRF2	missense	rs34193571	RASGRF2	0.206523	2.772	Not Sig	0.141958
IRAK2	missense	rs3844283	IRAK2	0.213633	1.383	Not Sig	0.132341
ITGAV	splicing	rs9333288	ITGAV	0.213633	1.676	Not Sig	0.131332
NCEH1	missense	rs2302815	NCEH1	0.213633	1.506	Not Sig	0.130305
PLAUR	missense	rs4760	PLAUR.1	0.213633	2.558	Not Sig	0.133067
SP100	frameshift	.	SP100.1	0.213633	1.815	Not Sig	0.129899
SP100	missense	rs12724	SP100.2	0.213633	1.815	Not Sig	0.129899
TAGLN	splicing	rs201972137	TAGLN	0.213633	2.838	Not Sig	0.133506
SYT8	missense	rs2292474	SYT8.2	0.222445	2.351	Not Sig	0.123974
RNF17	missense	rs3783082	RNF17	0.222909	2.703	Not Sig	0.122626
DNAH12	missense	rs6806444	DNAH12.1	0.228306	-2.092	Not Sig	0.118462
FSIP2	missense	rs77937204	FSIP2	0.228306	-1.818	Not Sig	0.1176
SYNE1	missense	rs214976	SYNE1.1	0.231964	1.235	Not Sig	0.11463
EDN1	missense	rs5370	EDN1	0.237102	1.645	Not Sig	0.110948
C4orf26	missense	rs2306175	C4orf26	0.242383	3.672	Not Sig	0.10415
CLEC4F	missense	rs2075221	CLEC4F	0.242383	-2.661	Not Sig	0.105771
MYH9	missense	rs2269529	MYH9	0.242383	2.202	Not Sig	0.106772
NOX4	missense	rs3816123	NOX4	0.242383	1.617	Not Sig	0.104287
PAMR1	missense	rs61736408	PAMR1	0.243252	2.277	Not Sig	0.102703
MATN3	splicing	rs35973216	MATN3	0.24416	2.982	Not Sig	0.101246
IGSF10	missense	rs7619322	IGSF10	0.249263	2.018	Not Sig	0.0948102
IGSF10	stopgain	rs6440742	IGSF10.1	0.249263	2.018	Not Sig	0.0948102
SH2B3	missense	rs3184504	SH2B3	0.249263	1.16	Not Sig	0.0958364
SP140L	splicing	rs149348058	SP140L.1	0.249263	1.915	Not Sig	0.0957544
SP100	missense	rs1050224	SP100	0.252731	1.815	Not Sig	0.0921853
DNAH11	missense	rs10269582	DNAH11	0.259209	-2.02	Not Sig	0.0881923
THSD1	splicing	.	THSD1	0.281152	2.009	Not Sig	0.0775112
DNAH11	missense	rs12537531	DNAH11.1	0.284675	-2.02	Not Sig	0.0741389
TEX15	missense	rs61740968	TEX15	0.284675	-1.551	Not Sig	0.0743571
PLD3	splicing	rs3745199	PLD3	0.29611	1.048	Not Sig	0.0685043
WDR72	missense	rs7163264	WDR72	0.3079	-1.718	Not Sig	0.0629261
DNAH2	splicing	rs872346	DNAH2	0.313833	-1.717	Not Sig	0.0597407
INPP4B	missense	rs1908968	INPP4B	0.324567	1.774	Not Sig	0.0539422
KIF19	missense	rs2271534	KIF19	0.324567	-2.228	Not Sig	0.054285
ENTPD3	missense	rs1047855	ENTPD3	0.349049	1.325	Not Sig	0.044446
FN1	splicing	rs397741588	FN1	0.357676	3.161	Not Sig	0.0398227
FN1	splicing	rs2692234	FN1.1	0.357676	3.161	Not Sig	0.0398227
MYH11	missense	rs16967510	MYH11	0.375965	3.283	Not Sig	0.0331119
SYT8	missense	rs57344881	SYT8	0.395174	2.351	Not Sig	0.0264531
WDFY4	missense	rs7072606	WDFY4	0.398014	2.113	Not Sig	0.0239524
WDFY4	missense	rs2271565	WDFY4.1	0.398014	2.113	Not Sig	0.0239524
MXRA5	missense	rs1635242	MXRA5.1	0.420044	2.775	Not Sig	0.0137086
MXRA5	missense	rs1974522	MXRA5.2	0.420044	2.775	Not Sig	0.0137086
MXRA5	missense	rs1726199	MXRA5.3	0.420044	2.775	Not Sig	0.0137086
MXRA5	missense	rs1635246	MXRA5.4	0.420044	2.775	Not Sig	0.0137086
MXRA5	missense	rs5983119	MXRA5.5	0.420044	2.775	Not Sig	0.0137086
VWA5B1	missense	rs10916769	VWA5B1.1	0.420775	-2.652	Not Sig	0.0127245
SSC5D	missense	rs925878	SSC5D	0.451767	2.222	Not Sig	0.00389456
DMKN	missense	rs7247001	DMKN	0.453427	2.348	Not Sig	0.00272046
LMO7	missense	rs2273997	LMO7	0.460693	2.446	Not Sig	0.000186619
FOXN4	missense	rs2075438	FOXN4	0.463187	-3.279	Not Sig	-0.00116172
NCOA7	missense	rs386705611	NCOA7	0.48764	1.362	Not Sig	-0.00758572
LOXL1	missense	rs1048661	LOXL1	0.500774	2.131	Not Sig	-0.0112106
FMN1	missense	rs28507600	FMN1.1	0.526131	2.936	Not Sig	-0.0172436
DNAH11	missense	rs6461613	DNAH11.3	0.541563	-2.02	Not Sig	-0.0215671
MXRA5	missense	rs1726208	MXRA5	0.541563	2.775	Not Sig	-0.0216886
PLAUR	missense	rs2302524	PLAUR	0.552006	2.558	Not Sig	-0.0243641
AKNAD1	missense	rs7551421	AKNAD1	0.557369	-2.473	Not Sig	-0.0260332
COL11A1	missense	rs3753841	COL11A1.1	0.578397	2.168	Not Sig	-0.0304871
WDFY4	missense	rs35423873	WDFY4.3	0.581581	2.113	Not Sig	-0.0316837
MARVELD3	missense	rs4788821	MARVELD3	0.582729	1.793	Not Sig	-0.0325155
MMEL1	missense	rs3748816	MMEL1	0.585459	-2.897	Not Sig	-0.0336112
RHBDL3	missense	rs4795690	RHBDL3	0.59512	-1.806	Not Sig	-0.035859
EGFLAM	missense	rs1465567	EGFLAM	0.651702	1.903	Not Sig	-0.0452069
FAM182B	missense	rs2721991	FAM182B	0.66031	-1.913	Not Sig	-0.0473791
VWA5B1	missense	rs2072752	VWA5B1	0.66031	-2.652	Not Sig	-0.0475542
COL4A1	missense	rs3742207	COL4A1.1	0.678881	1.619	Not Sig	-0.0506192
SLFN5	missense	rs2291189	SLFN5	0.696098	2.113	Not Sig	-0.0533653
EFCAB13	frameshift	.	EFCAB13	0.746411	1.205	Not Sig	-0.0602266
EFCAB13	missense	rs4968318	EFCAB13.1	0.746411	1.205	Not Sig	-0.0602266
ECE2	missense	rs11546878	ECE2	0.751863	0.729	Not Sig	-0.0612796
BCAT1	splicing	rs3736212	BCAT1	0.758947	1.655	Not Sig	-0.0629298
EOGT	splicing	rs56761230	EOGT	0.758947	1.593	Not Sig	-0.0627307
KDR	missense	rs2305948	KDR	0.775173	1.397	Not Sig	-0.0649771
ADAM12	missense	rs3740199	ADAM12	0.790999	3.236	Not Sig	-0.0672892
CCDC138	missense	rs975597	CCDC138	0.790999	-0.743	Not Sig	-0.066994
IDNK	missense	rs41282413	IDNK	0.812379	-0.975	Not Sig	-0.0695349
ACSS1	missense	rs6050249	ACSS1	0.812997	-1.907	Not Sig	-0.0699662
NALCN	missense	rs896560	NALCN	0.816205	1.93	Not Sig	-0.0705994
SYNE1	missense	rs35591210	SYNE1	0.837983	1.235	Not Sig	-0.0726287
STARD13	missense	rs9597272	STARD13	0.874854	1.685	Not Sig	-0.0754554
LAMA2	missense	rs3816665	LAMA2	0.883398	1.9	Not Sig	-0.0765644
NASP	missense	rs2230658	NASP	0.883398	-0.792	Not Sig	-0.0768396
NASP	missense	rs2230659	NASP.1	0.883398	-0.792	Not Sig	-0.0768396
SULT1C2	missense	rs17036104	SULT1C2	0.883398	1.867	Not Sig	-0.0772486
WDFY4	missense	rs2292584	WDFY4.2	0.883398	2.113	Not Sig	-0.0773781
AHNAK2	missense	rs10141053	AHNAK2	0.929482	1.866	Not Sig	-0.0806984
AHNAK2	missense	rs117379881	AHNAK2.1	0.929482	1.866	Not Sig	-0.0806984
AHNAK2	missense	rs118171013	AHNAK2.2	0.929482	1.866	Not Sig	-0.0806984
AHNAK2	missense	rs61996045	AHNAK2.3	0.929482	1.866	Not Sig	-0.0806984
FBN1	splicing	rs11853943	FBN1	0.929482	2.25	Not Sig	-0.0808253
LHX4	missense	rs7536561	LHX4	0.929482	-2.323	Not Sig	-0.0801212
ALPK2	missense	rs9944810	ALPK2	0.953064	2.345	Not Sig	-0.0818977
ANKRD52	missense	rs59626664	ANKRD52	0.953064	0.72	Not Sig	-0.0818626
NOS1	missense	rs11068428	NOS1	0.955558	2.448	Not Sig	-0.0820968
ALKBH8	splicing	rs654093	ALKBH8	0.965449	0.653	Not Sig	-0.0824511
PML	missense	rs5742915	PML	0.968333	0.701	Not Sig	-0.0826148
PTPRZ1	missense	rs740965	PTPRZ1	0.986877	-1.602	Not Sig	-0.0830705
TSC22D2	missense	rs34647320	TSC22D2	0.986877	0.702	Not Sig	-0.0830492
EFR3A	missense	rs1051221	EFR3A	0.989768	1.064	Not Sig	-0.0831806
LRP2	missense	rs4667591	LRP2	0.989768	-1.761	Not Sig	-0.083217
TG	missense	rs1133076	TG.1	0.989768	1.535	Not Sig	-0.0833136
TG	missense	rs2069561	TG.2	0.989768	1.535	Not Sig	-0.0833136
TUFT1	missense	rs3828054	TUSC1	0.989768	-1.673	Not Sig	-0.0833179
ZZEF1	missense	rs35284780	ZZEF1	0.989768	0.375	Not Sig	-0.0832439
