## Supplemental Table 13 for "An integrated multi-omic analysis of iPSC-derived motor neurons from C9ORF72 ALS patients"

### Sheet: Sheet1
	ALS_gene
AC093827.5	experimental
ACP6	experimental
ADIPOQ	experimental
ADORA1	experimental
ADORA2A	experimental
ADORA2B	experimental
ADORA3	experimental
AEN	experimental
AFG3L2	experimental
ALDH5A1	experimental
ALS2	experimental
ALYREF	experimental
ANG	experimental
ANK2	experimental
ANKRD29	experimental
ANKS1B	experimental
AP3M2	experimental
APAF1	experimental
APOBEC2	experimental
APP	experimental
ARAF	experimental
ARAP2	experimental
ARF5	experimental
ARHGEF2	experimental
ARPC3	experimental
ARS2	experimental
ASB1	experimental
ASCL1	experimental
ATAD2B	experimental
ATCAY	experimental
ATP4A	experimental
ATP4B	experimental
ATP8A2	experimental
ATXN1	experimental
B3GAT3	experimental
B4GALT6	experimental
B4GAT1	experimental
BAX	experimental
BHLHE22	experimental
BOD1L1	experimental
C21orf2	experimental
C4orf36	experimental
C9orf72	experimental
CACNB4	experimental
CACNG2	experimental
CACYBP	experimental
CAMK1G	experimental
CAMKK2	experimental
CAMTA1	experimental
CAPN11	experimental
CAPN3	experimental
CARHSP1	experimental
CAV2	experimental
CBX1	experimental
CCDC192	experimental
CCND2	experimental
CCT7	experimental
CDC6	experimental
CDH11	experimental
CENPE	experimental
CENPV	experimental
CFL1	experimental
CHAT	experimental
CHECK1	experimental
CHKB	experimental
CHMP2B	experimental
CHN1	experimental
CHP1	experimental
CHRNB1	experimental
CHRNG	experimental
CHTOP	experimental
CIZ1	experimental
CLCC1	experimental
CLN8	experimental
CLP1	experimental
CNOT2	experimental
CNOT3	experimental
CNP	experimental
CNR1	experimental
CNTF	experimental
CNTFR	experimental
CNTN4	experimental
COBL	experimental
COL13A1	experimental
COL19A1	experimental
COL25A1	experimental
COL6A1	experimental
COL6A3	experimental
COPS2	experimental
CPNE4	experimental
CPSF4	experimental
CPT1A	experimental
CRBN	experimental
CREB5	experimental
CSF3R	experimental
CSNK1G3	experimental
CTF1	experimental
CTSF	experimental
CUL4A	experimental
CXADR	experimental
CYBA	experimental
DAG1	experimental
DAZAP1	experimental
DBX1	experimental
DCTN1	experimental
DDB1	experimental
DHX9	experimental
DIAPH3	experimental
DISC1	experimental
DLL1	experimental
DLX1	experimental
DMD	experimental
DMRT3	experimental
DNAJA3	experimental
DNAJC9	experimental
DNM2	experimental
DOCK1	experimental
DOCK3	experimental
DPP6	experimental
DRAXIN	experimental
DRD1	experimental
DRD2	experimental
DRD3	experimental
DRD4	experimental
DRD5	experimental
DST	experimental
DTNA	experimental
DYNC1H1	experimental
DYRK2	experimental
DYSF	experimental
EEF1A2	experimental
EFEMP1	experimental
EFNA1	experimental
EFNB3	experimental
EGR1	experimental
EGR2	experimental
ELTD1	experimental
EMD	experimental
EPHA4	experimental
EPHA7	experimental
ERBB3	experimental
ERBB4	experimental
ESR1	experimental
ETS1	experimental
ETV4	experimental
EVX1	experimental
EXOC7	experimental
EXOSC10	experimental
EXOSC3	experimental
FBXO45	experimental
FERD3L	experimental
FGFR3	experimental
FGGY	experimental
FIG4	experimental
FKBP1A	experimental
FLNC	experimental
FLT1	experimental
FRG1	experimental
FSCN3	experimental
FST	experimental
FUS	experimental
GABRA1	experimental
GABRA2	experimental
GABRA3	experimental
GABRA4	experimental
GABRA5	experimental
GABRA6	experimental
GABRB1	experimental
GABRB2	experimental
GABRB3	experimental
GABRD	experimental
GABRE	experimental
GABRG1	experimental
GABRG2	experimental
GABRG3	experimental
GABRP	experimental
GABRQ	experimental
GADD45A	experimental
GAN	experimental
GAS7	experimental
GBX1	experimental
GDAP1	experimental
GDF3	experimental
GDPD5	experimental
GFRA1	experimental
GHR	experimental
GIGYF2	experimental
GLE1	experimental
GNAQ	experimental
GOSR2	experimental
GPHN	experimental
GRIA1	experimental
GRIA2	experimental
GRIA3	experimental
GRIA4	experimental
GRIN1	experimental
GRIN2A	experimental
GRIN2B	experimental
GRIN2C	experimental
GRIN2D	experimental
GRIN3A	experimental
GRIN3B	experimental
GRK5	experimental
GRPR	experimental
GSK3A	experimental
GSK3B	experimental
H6PD	experimental
HNRNPA1	experimental
HNRNPA2B1	experimental
HOXB6	experimental
HOXC5	experimental
HPCA	experimental
HRH2	experimental
HTR1F	experimental
HTR2A	experimental
HTR2C	experimental
HUD	experimental
IDE	experimental
IFRD1	experimental
IGF1R	experimental
IGF2BP1	experimental
IL1R1	experimental
IL2RA	experimental
IL2RB	experimental
IL2RG	experimental
IL6R	experimental
IMPA1	experimental
IMPDH1	experimental
IMPDH2	experimental
IPO11	experimental
IPO9	experimental
ISCU	experimental
ISG20L1	experimental
ITPR2	experimental
JARID2	experimental
KCNA4	experimental
KCNG2	experimental
KCNIP1	experimental
KCNQ1	experimental
KCNQ2	experimental
KCNQ3	experimental
KCNQ4	experimental
KCNQ5	experimental
KDM4A	experimental
KDR	experimental
KIAA0513	experimental
KIF5A	experimental
KIFAP3	experimental
KIRREL3	experimental
KIT	experimental
KLHL20	experimental
KPNA2	experimental
KPNA3	experimental
LAMA3	experimental
LARP1	experimental
LBR	experimental
LIMK1	experimental
LKB1	experimental
LMO3	experimental
LRRC3	experimental
MAGEE1	experimental
MAOB	experimental
MAPK12	experimental
MATR3	experimental
MB	experimental
MBL2	experimental
MC2R	experimental
MEK1	experimental
MEN1	experimental
MOB3B	experimental
MOBP	experimental
MORN2	experimental
NAT5	experimental
NCALD	experimental
NCBP1	experimental
NCBP2	experimental
NCL	experimental
NDC1	experimental
NDST1	experimental
NEFH	experimental
NME9	experimental
NOB1	experimental
NPEPPS	experimental
NR3C1	experimental
NRXN3	experimental
NT5C1A	experimental
NUDT6	experimental
NUP107	experimental
NUP153	experimental
NUP160	experimental
NUP50	experimental
NUP98	experimental
NXF1	experimental
OPTN	experimental
OR52K1	experimental
PARP3	experimental
PASK	experimental
PBDC1	experimental
PCBP4	experimental
PCSK5	experimental
PDGFRA	experimental
PDGFRB	experimental
PDPK1	experimental
PELO	experimental
PFKP	experimental
PFN1	experimental
PGA5	experimental
PGLS	experimental
PGM1	experimental
PNPT1	experimental
POLH	experimental
PPARG	experimental
PPP1R3B	experimental
PPP1R7	experimental
PPP1R8	experimental
PRKX	experimental
PRPH2	experimental
PSD3	experimental
PSMB4	experimental
PTBP1	experimental
PTGS2	experimental
PTPLAD1	experimental
PTPRF	experimental
RAD51	experimental
RAN	experimental
RANGAP1	experimental
RARA	experimental
RARB	experimental
RARG	experimental
RBMS1	experimental
RBX1	experimental
RCC1	experimental
RDH14	experimental
RFX5	experimental
RHAG	experimental
RHOA	experimental
RIPK3	experimental
RNF145	experimental
RPL10A	experimental
RTN4	experimental
S1PR1	experimental
S1PR2	experimental
S1PR3	experimental
S1PR4	experimental
S1PR5	experimental
SARM1	experimental
SCARB1	experimental
SCFD1	experimental
SCN10A	experimental
SCN11A	experimental
SCN1A	experimental
SCN2A	experimental
SCN3A	experimental
SCN4A	experimental
SCN5A	experimental
SCN7A	experimental
SCN8A	experimental
SCN9A	experimental
SCNN1B	experimental
SEC16B	experimental
SELL	experimental
SEMA4G	experimental
SEMA6A	experimental
SERPINB9	experimental
SETX	experimental
SFRS10	experimental
SIGMAR1	experimental
SIRT1	experimental
SLC17A7	experimental
SLC18A1	experimental
SLC25A5	experimental
SLC36A3	experimental
SLC39A11	experimental
SLC9A9	experimental
SLITRK6	experimental
SMIM2	experimental
SMN1	experimental
SNAP91	experimental
SNX14	experimental
SOCS5	experimental
SOD1	experimental
SOX6	experimental
SPG11	experimental
SPINK6	experimental
SQLE	experimental
SQSTM1	experimental
SRCIN1	experimental
ST3GAL3	experimental
STIM2	experimental
STK36	experimental
STX17	experimental
STYK1	experimental
SUPT6H	experimental
SUSD2	experimental
SYT10	experimental
SYTL4	experimental
TAF9	experimental
TAOK3	experimental
TARDBP	experimental
TBC1D1	experimental
TBK1	experimental
TCEA3	experimental
TEAD1	experimental
TLE3	experimental
TLE4	experimental
TMBIM1	experimental
TMED2	experimental
TMEM97	experimental
TNIP1	experimental
TNNC2	experimental
TNNI2	experimental
TNNT3	experimental
TNPO1	experimental
TNPO3	experimental
TPD52	experimental
TRIM77	experimental
TSNARE1	experimental
TSPAN5	experimental
TTF2	experimental
TUBA4A	experimental
TUBD1	experimental
TXNDC9	experimental
UBQLN2	experimental
UNC13A	experimental
USP36	experimental
USP5	experimental
VAMP1	experimental
VAPB	experimental
VCP	experimental
VIL1	experimental
WASHC5	experimental
WIFP1	experimental
WT1	experimental
XPO1	experimental
XPO5	experimental
XRN1	experimental
ZBTB34	experimental
ZBTB9	experimental
ZFP36L2	experimental
ZNF444	experimental
ZNF467	experimental
ZNF649	experimental
ZNF746	experimental
ZNF765	experimental
hnRNPA2	experimental
A2M	text_mining
AAK1	text_mining
AATK	text_mining
ABAT	text_mining
ABCB1	text_mining
ABCC8	text_mining
ABCC9	text_mining
ABCD1	text_mining
ABCG2	text_mining
ACE	text_mining
ACHE	text_mining
ACSM3	text_mining
ACTB	text_mining
ACTN3	text_mining
ADA	text_mining
ADAM17	text_mining
ADAMTS4	text_mining
ADAR	text_mining
ADARB2	text_mining
ADM	text_mining
AFF1	text_mining
AGER	text_mining
AGRN	text_mining
AGTPBP1	text_mining
AHSG	text_mining
AIF1	text_mining
AIFM1	text_mining
AK7	text_mining
AKT1	text_mining
ALAD	text_mining
ALB	text_mining
ALDH1A2	text_mining
ALDOC	text_mining
ALG1	text_mining
AMBRA1	text_mining
ANKRD1	text_mining
ANKRD2	text_mining
ANPEP	text_mining
ANXA11	text_mining
ANXA6	text_mining
AOX1	text_mining
APEX1	text_mining
APLN	text_mining
APLNR	text_mining
APOA1	text_mining
APOE	text_mining
AQP4	text_mining
AR	text_mining
ARG1	text_mining
ARHGAP4	text_mining
ARHGEF28	text_mining
ARID3A	text_mining
ATF3	text_mining
ATF4	text_mining
ATF6	text_mining
ATG5	text_mining
ATM	text_mining
ATN1	text_mining
ATXN2	text_mining
ATXN3	text_mining
AVP	text_mining
B2M	text_mining
BAG1	text_mining
BAG3	text_mining
BCHE	text_mining
BDNF	text_mining
BECN1	text_mining
BICD2	text_mining
BLVRB	text_mining
BMP7	text_mining
BNIP1	text_mining
BPTF	text_mining
BSCL2	text_mining
BSG	text_mining
BTBD10	text_mining
BTC	text_mining
BTG3	text_mining
C19orf12	text_mining
C3	text_mining
C4A	text_mining
C9orf3	text_mining
CA1	text_mining
CA3	text_mining
CACNA1H	text_mining
CALB1	text_mining
CALB2	text_mining
CALCA	text_mining
CALCB	text_mining
CALCR	text_mining
CALD1	text_mining
CALR	text_mining
CAMK2N2	text_mining
CAPRIN1	text_mining
CASP1	text_mining
CASP3	text_mining
CASP4	text_mining
CASP6	text_mining
CASP8	text_mining
CASP9	text_mining
CAST	text_mining
CAT	text_mining
CBS	text_mining
CCK	text_mining
CCL11	text_mining
CCL2	text_mining
CCL3	text_mining
CCNC	text_mining
CCNDBP1	text_mining
CCNF	text_mining
CCR2	text_mining
CCR3	text_mining
CCS	text_mining
CD14	text_mining
CD2	text_mining
CD34	text_mining
CD4	text_mining
CD40	text_mining
CD40LG	text_mining
CD44	text_mining
CD55	text_mining
CD59	text_mining
CD68	text_mining
CDK5	text_mining
CDK9	text_mining
CDKN1A	text_mining
CEBPB	text_mining
CEBPD	text_mining
CFB	text_mining
CFD	text_mining
CFP	text_mining
CHCHD10	text_mining
CHCHD2	text_mining
CHGA	text_mining
CHGB	text_mining
CHI3L1	text_mining
CHI3L2	text_mining
CHIT1	text_mining
CHMP3	text_mining
CHRNA4	text_mining
CLDN5	text_mining
CLEC4C	text_mining
CLIC1	text_mining
CLIP1	text_mining
CLU	text_mining
CNR2	text_mining
COMMD1	text_mining
COQ2	text_mining
CP	text_mining
CPN1	text_mining
CR1	text_mining
CREBBP	text_mining
CRH	text_mining
CRP	text_mining
CRYM	text_mining
CSF1	text_mining
CSF1R	text_mining
CSF2	text_mining
CSF3	text_mining
CST3	text_mining
CSTB	text_mining
CTGF	text_mining
CTNNB1	text_mining
CTSB	text_mining
CTSD	text_mining
CTSS	text_mining
CUL2	text_mining
CX3CR1	text_mining
CXCL1	text_mining
CXCL10	text_mining
CXCL8	text_mining
CXCR4	text_mining
CYBB	text_mining
CYC1	text_mining
CYCS	text_mining
CYP19A1	text_mining
CYP1A1	text_mining
CYP1A2	text_mining
CYP27A1	text_mining
CYP2D6	text_mining
DAO	text_mining
DAXX	text_mining
DBR1	text_mining
DDHD1	text_mining
DDX3X	text_mining
DDX58	text_mining
DEF6	text_mining
DENR	text_mining
DERL1	text_mining
DES	text_mining
DNASE1L3	text_mining
DNM1	text_mining
DNMT1	text_mining
DNMT3A	text_mining
DOK7	text_mining
DPEP1	text_mining
DPYS	text_mining
DPYSL4	text_mining
DUX4	text_mining
E2F1	text_mining
EDN1	text_mining
EFNB1	text_mining
EGFR	text_mining
EGLN3	text_mining
EIF2S1	text_mining
ELAVL1	text_mining
ELAVL4	text_mining
ELN	text_mining
ELP3	text_mining
EMP1	text_mining
ENG	text_mining
ENO2	text_mining
EPHA3	text_mining
EPHB2	text_mining
EPO	text_mining
ERCC8	text_mining
ERLIN1	text_mining
EWSR1	text_mining
F11	text_mining
FABP4	text_mining
FAM168B	text_mining
FASLG	text_mining
FBXO32	text_mining
FEV	text_mining
FGF1	text_mining
FGF2	text_mining
FGFBP1	text_mining
FGFR1	text_mining
FKBP4	text_mining
FKTN	text_mining
FLOT1	text_mining
FLT3LG	text_mining
FMO1	text_mining
FMR1	text_mining
FN1	text_mining
FOLH1	text_mining
FOLH1B	text_mining
FOXP3	text_mining
FTO	text_mining
FUT2	text_mining
FXN	text_mining
FZD1	text_mining
FZD4	text_mining
FZD5	text_mining
G3BP1	text_mining
GAD1	text_mining
GAP43	text_mining
GAPDH	text_mining
GART	text_mining
GCLM	text_mining
GDF11	text_mining
GDF6	text_mining
GDNF	text_mining
GEM	text_mining
GFAP	text_mining
GGN	text_mining
GH1	text_mining
GHRH	text_mining
GJA1	text_mining
GJD2	text_mining
GLP1R	text_mining
GLUL	text_mining
GNE	text_mining
GOT1	text_mining
GPI	text_mining
GPNMB	text_mining
GPX3	text_mining
GRIK1	text_mining
GRM1	text_mining
GRM5	text_mining
GRN	text_mining
GSTO1	text_mining
GSTP1	text_mining
GUSB	text_mining
GZMA	text_mining
H2AFX	text_mining
HADHA	text_mining
HBEGF	text_mining
HCRT	text_mining
HDAC1	text_mining
HDAC4	text_mining
HDAC6	text_mining
HECW1	text_mining
HEPACAM	text_mining
HES1	text_mining
HEXA	text_mining
HFE	text_mining
HGF	text_mining
HIF1A	text_mining
HIPK2	text_mining
HK1	text_mining
HLA-DRA	text_mining
HLA-DRB5	text_mining
HLA-F	text_mining
HMBS	text_mining
HMGB1	text_mining
HMGCR	text_mining
HMOX1	text_mining
HNMT	text_mining
HNRNPA3	text_mining
HNRNPH1	text_mining
HNRNPH2	text_mining
HNRNPH3	text_mining
HNRNPK	text_mining
HNRNPU	text_mining
HPGD	text_mining
HPGDS	text_mining
HPS1	text_mining
HSF1	text_mining
HSP90AB1	text_mining
HSPA5	text_mining
HSPA8	text_mining
HSPB1	text_mining
HSPB8	text_mining
HTR1A	text_mining
HTR2B	text_mining
HTRA2	text_mining
HTT	text_mining
ICAM1	text_mining
IDO1	text_mining
IFIT1	text_mining
IFNB1	text_mining
IFNG	text_mining
IFNK	text_mining
IFT122	text_mining
IFT74	text_mining
IGF1	text_mining
IGF2	text_mining
IGF2R	text_mining
IGFALS	text_mining
IGFBP1	text_mining
IGFBP2	text_mining
IGFBP3	text_mining
IGFBP4	text_mining
IGFBP5	text_mining
IK	text_mining
IKBKG	text_mining
IL10	text_mining
IL10RA	text_mining
IL13	text_mining
IL15	text_mining
IL17A	text_mining
IL18	text_mining
IL18BP	text_mining
IL1A	text_mining
IL1B	text_mining
IL2	text_mining
IL3	text_mining
IL33	text_mining
IL37	text_mining
IL4	text_mining
IL5	text_mining
IL6	text_mining
IL7	text_mining
INA	text_mining
INPP5K	text_mining
INS	text_mining
INSR	text_mining
IP6K2	text_mining
IRAK4	text_mining
IRF1	text_mining
IRF3	text_mining
ISL1	text_mining
ITGB2	text_mining
ITIH4	text_mining
ITPR3	text_mining
JAK2	text_mining
JAK3	text_mining
JUN	text_mining
KCNJ10	text_mining
KCNJ11	text_mining
KCNJ8	text_mining
KCNN3	text_mining
KCNT1	text_mining
KEAP1	text_mining
KIF5B	text_mining
KIR3DL2	text_mining
KITLG	text_mining
KLK5	text_mining
KNTC1	text_mining
KRT1	text_mining
KRT10	text_mining
LEP	text_mining
LGALS1	text_mining
LGALS3	text_mining
LGALS9	text_mining
LIF	text_mining
LILRA2	text_mining
LIPG	text_mining
LMNA	text_mining
LOX	text_mining
LRG1	text_mining
LRP4	text_mining
LRRK2	text_mining
LSS	text_mining
LTF	text_mining
LXN	text_mining
LY6E	text_mining
MAD2L1BP	text_mining
MAF	text_mining
MAG	text_mining
MAP1B	text_mining
MAP2	text_mining
MAP2K5	text_mining
MAP3K5	text_mining
MAP6	text_mining
MAPK3	text_mining
MAPK9	text_mining
MAPT	text_mining
MARCKS	text_mining
MC4R	text_mining
MCIDAS	text_mining
MDH1	text_mining
MECP2	text_mining
MEF2A	text_mining
MEF2C	text_mining
MEF2D	text_mining
MET	text_mining
MFN2	text_mining
MGLL	text_mining
MGRN1	text_mining
MIF	text_mining
MMP14	text_mining
MMP2	text_mining
MMP9	text_mining
MMRN1	text_mining
MNT	text_mining
MPZ	text_mining
MSC	text_mining
MSTN	text_mining
MT-ATP6	text_mining
MT-ND2	text_mining
MT-ND4	text_mining
MT-RNR2	text_mining
MT3	text_mining
MTDH	text_mining
MTHFR	text_mining
MTHFSD	text_mining
MTOR	text_mining
MTR	text_mining
MUC1	text_mining
MUSK	text_mining
MUT	text_mining
MVP	text_mining
MYBPH	text_mining
MYH1	text_mining
MYH2	text_mining
MYH7	text_mining
MYOD1	text_mining
MYOG	text_mining
MYOM2	text_mining
NAIP	text_mining
NBN	text_mining
NCAM1	text_mining
NEFL	text_mining
NEFM	text_mining
NEK1	text_mining
NES	text_mining
NEUROG1	text_mining
NFE2L2	text_mining
NFIL3	text_mining
NFKBIA	text_mining
NGF	text_mining
NGFR	text_mining
NGLY1	text_mining
NINL	text_mining
NIPA1	text_mining
NLRP3	text_mining
NMD3	text_mining
NONO	text_mining
NOP56	text_mining
NOS1	text_mining
NOS2	text_mining
NOS3	text_mining
NPAT	text_mining
NPY	text_mining
NR0B1	text_mining
NR1H2	text_mining
NRG1	text_mining
NRP1	text_mining
NTF3	text_mining
NTF4	text_mining
NTM	text_mining
NTRK1	text_mining
NTRK2	text_mining
NTRK3	text_mining
NUP205	text_mining
NUPL2	text_mining
OCLN	text_mining
OMD	text_mining
OSBPL3	text_mining
OXR1	text_mining
P2RX4	text_mining
P2RX7	text_mining
P2RY12	text_mining
P3H3	text_mining
P4HB	text_mining
PABPC1	text_mining
PABPN1	text_mining
PADI4	text_mining
PAEP	text_mining
PARK7	text_mining
PARP1	text_mining
PAWR	text_mining
PAX3	text_mining
PAX7	text_mining
PCBD1	text_mining
PCNA	text_mining
PDC	text_mining
PDGFC	text_mining
PDIA3	text_mining
PDK4	text_mining
PGR	text_mining
PHGDH	text_mining
PHLDA1	text_mining
PI3	text_mining
PICK1	text_mining
PINK1	text_mining
PKN1	text_mining
PLA1A	text_mining
PLA2G4A	text_mining
PLAT	text_mining
PLAU	text_mining
PLAUR	text_mining
PLCD1	text_mining
PLD3	text_mining
PMAIP1	text_mining
PNN	text_mining
POLDIP3	text_mining
PON1	text_mining
PON2	text_mining
PPARA	text_mining
PPARGC1A	text_mining
PPIA	text_mining
PPIF	text_mining
PPP1R15A	text_mining
PPP1R1B	text_mining
PPP4C	text_mining
PRAP1	text_mining
PRDX3	text_mining
PRDX5	text_mining
PRDX6	text_mining
PRH2	text_mining
PRKCA	text_mining
PRKN	text_mining
PRL	text_mining
PRMT1	text_mining
PRMT8	text_mining
PRNP	text_mining
PRPH	text_mining
PRR32	text_mining
PSAP	text_mining
PSEN1	text_mining
PSMB8	text_mining
PSMC1	text_mining
PSPC1	text_mining
PTAFR	text_mining
PTEN	text_mining
PTGES	text_mining
PTGS1	text_mining
PTH	text_mining
PTPN4	text_mining
PTPRC	text_mining
PVR	text_mining
PYCARD	text_mining
RAB29	text_mining
RAB5A	text_mining
RACK1	text_mining
RAG2	text_mining
RBM45	text_mining
RBM6	text_mining
RBMS3	text_mining
RBP4	text_mining
RET	text_mining
RFK	text_mining
RGS18	text_mining
RIPK1	text_mining
RMDN3	text_mining
RNASE1	text_mining
RNASE2	text_mining
RNASE3	text_mining
RNASE4	text_mining
RNF19A	text_mining
RNF5	text_mining
RNPC3	text_mining
RNPEP	text_mining
RPS17	text_mining
RRM1	text_mining
RRM2	text_mining
RTL10	text_mining
RTN4R	text_mining
S100A12	text_mining
S100A6	text_mining
S100B	text_mining
SAFB	text_mining
SCD	text_mining
SCT	text_mining
SDHB	text_mining
SELE	text_mining
SEMA3A	text_mining
SEMG1	text_mining
SERPINA1	text_mining
SERPINC1	text_mining
SERPINF1	text_mining
SETD2	text_mining
SFPQ	text_mining
SH2B3	text_mining
SIAH1	text_mining
SIL1	text_mining
SIRPA	text_mining
SIRT2	text_mining
SIRT3	text_mining
SIRT5	text_mining
SKIL	text_mining
SLC11A2	text_mining
SLC12A5	text_mining
SLC17A5	text_mining
SLC17A6	text_mining
SLC18A2	text_mining
SLC18A3	text_mining
SLC1A1	text_mining
SLC1A2	text_mining
SLC1A3	text_mining
SLC25A20	text_mining
SLC2A4	text_mining
SLC2A4RG	text_mining
SLC30A3	text_mining
SLC30A6	text_mining
SLC33A1	text_mining
SLC6A1	text_mining
SLC6A8	text_mining
SLC7A11	text_mining
SLC8A3	text_mining
SLC9A1	text_mining
SLC9A3R2	text_mining
SLCO6A1	text_mining
SMAD1	text_mining
SMAD2	text_mining
SMCR8	text_mining
SMN2	text_mining
SNAP25	text_mining
SNCA	text_mining
SNCG	text_mining
SOAT1	text_mining
SOAT2	text_mining
SOD2	text_mining
SORL1	text_mining
SORT1	text_mining
SOX10	text_mining
SOX5	text_mining
SPAG8	text_mining
SPAST	text_mining
SPP1	text_mining
SRCAP	text_mining
SREBF1	text_mining
SRR	text_mining
SRSF1	text_mining
SRSF2	text_mining
SS18L1	text_mining
SST	text_mining
STAT3	text_mining
STIM1	text_mining
STK39	text_mining
STMN1	text_mining
STRADB	text_mining
STX1A	text_mining
STX1B	text_mining
SULT4A1	text_mining
SUMO1	text_mining
SYNM	text_mining
SYP	text_mining
TACR1	text_mining
TBP	text_mining
TBXT	text_mining
TCF3	text_mining
TDP2	text_mining
TES	text_mining
TF	text_mining
TFAM	text_mining
TFEB	text_mining
TFG	text_mining
TG	text_mining
TGFB1	text_mining
TGFB2	text_mining
TGM2	text_mining
TGM6	text_mining
TIA1	text_mining
TIAL1	text_mining
TICAM1	text_mining
TIMP1	text_mining
TIMP2	text_mining
TIMP3	text_mining
TJP1	text_mining
TLR2	text_mining
TLR4	text_mining
TLX1NB	text_mining
TMEM106B	text_mining
TNF	text_mining
TNFAIP2	text_mining
TNFRSF10B	text_mining
TNFRSF1A	text_mining
TNFRSF1B	text_mining
TNFRSF21	text_mining
TNNT1	text_mining
TNP2	text_mining
TOLLIP	text_mining
TP53	text_mining
TP63	text_mining
TPPP	text_mining
TPSG1	text_mining
TRAK2	text_mining
TREM2	text_mining
TRH	text_mining
TRHR	text_mining
TRIT1	text_mining
TRPM2	text_mining
TRPM7	text_mining
TRPV4	text_mining
TSC1	text_mining
TST	text_mining
TTBK1	text_mining
TTBK2	text_mining
TTN	text_mining
TTR	text_mining
TXN	text_mining
UBC	text_mining
UBQLN1	text_mining
UBQLN4	text_mining
UBR2	text_mining
UCHL1	text_mining
UCP2	text_mining
UCP3	text_mining
UGCG	text_mining
UPF1	text_mining
UXT	text_mining
VAPA	text_mining
VCAM1	text_mining
VDAC1	text_mining
VDR	text_mining
VEGFA	text_mining
VEGFB	text_mining
VGF	text_mining
VHL	text_mining
VIM	text_mining
VIP	text_mining
VIPR2	text_mining
VPS4B	text_mining
VRK1	text_mining
VSNL1	text_mining
VWF	text_mining
WDFY3	text_mining
WDR41	text_mining
XBP1	text_mining
XDH	text_mining
XIAP	text_mining
XPR1	text_mining
XRCC1	text_mining
YWHAE	text_mining
YWHAQ	text_mining
ZGLP1	text_mining
ZNF512B	text_mining
