## Supplemental Table 14 for "An integrated multi-omic analysis of iPSC-derived motor neurons from C9ORF72 ALS patients"

### Sheet: Table for Entire Screen
Human Gene Name	Fly Gene Name	Bloomington Stock Number	Genotype	Rough Eye Score	GMR GAL4 Score	True Modifer (Y/N)
SLC7A5	JhI-21	41706	y[1] sc[*] v[1]; P{y[+t7.7] v[+t1.8]=TRiP.HMS02271}attP40	Lethal	2.333	N
PSMB2	Prosβ4	32390	y[1] sc[*] v[1]; P{y[+t7.7] v[+t1.8]=TRiP.HMS00384}attP2/TM3, Sb[1]	Lethal
RHOA	Rho1	32383	y[1] sc[*] v[1]; P{y[+t7.7] v[+t1.8]=TRiP.HMS00375}attP2/TM3, Sb[1]	Lethal
RPS28	RpS28b	32850	y[1] sc[*] v[1]; P{y[+t7.7] v[+t1.8]=TRiP.HMS00635}attP2	Lethal
SEC61A1	Sec61alpha	35730	y[1] sc[*] v[1]; P{y[+t7.7] v[+t1.8]=TRiP.HMS01472}attP2	Lethal
SNRPF	SmF	76067	y[1] v[1]; P{y[+t7.7] v[+t1.8]=TRiP.HMS05879}attP2/TM3, Sb[1]	Lethal
CFL2	tsr	65055	y[1] sc[*] v[1]; P{y[+t7.7] v[+t1.8]=TRiP.HMS00534}attP2	Lethal
ETV1, ETV6	aop	34909	y[1] sc[*] v[1]; P{y[+t7.7] v[+t1.8]=TRiP.HMS01256}attP2	4	lethal
MPI	CG8417	34379	y[1] sc[*] v[1]; P{y[+t7.7] v[+t1.8]=TRiP.HMS01369}attP2	4	0.8333	Y
N/A	IM2	36727	y[1] sc[*] v[1]; P{y[+t7.7] v[+t1.8]=TRiP.HMS01618}attP2	4
MAD2L1	mad2	44430	y[1] sc[*] v[1]; P{y[+t7.7] v[+t1.8]=TRiP.GLC01381}attP2	4	0.16667	Y
PPP2CA	mts	38337	y[1] v[1]; P{y[+t7.7] v[+t1.8]=TRiP.HMS01804}attP2	4	0	Y
RPS10	RpS10a	65171	y[1] sc[*] v[1]; P{y[+t7.7] v[+t1.8]=TRiP.HMC06046}attP40	4	1.8333	N
RPS10	RpS10b	43976	y[1] sc[*] v[1]; P{y[+t7.7] v[+t1.8]=TRiP.GL01586}attP2	4	2.83333	N
MYL4	Mlc1	27547	y[1] v[1]; P{y[+t7.7] v[+t1.8]=TRiP.JF02698}attP2	3.83333	0.1667	Y
HCFC1	Hcf	32453	y[1] sc[*] v[1]; P{y[+t7.7] v[+t1.8]=TRiP.HMS00452}attP2	3.5	0	Y
HSPA2	Hsc70-4	54810	y[1] v[1]; P{y[+t7.7] v[+t1.8]=TRiP.HMJ21529}attP40	3.5	0.16667	Y
ITGAV	if	27544	y[1] v[1]; P{y[+t7.7] v[+t1.8]=TRiP.JF02695}attP2	3.5
HNRNPUL1	CG30122	55209	y[1] sc[*] v[1]; P{y[+t7.7] v[+t1.8]=TRiP.HMC03927}attP40	3.33333
GLUD1	CG4434	57484	y[1] sc[*] v[1]; P{y[+t7.7] v[+t1.8]=TRiP.HMC04797}attP40	3.33333	2.8333	N
HNRNPA2B1	Hrb98DE	32351	y[1] sc[*] v[1]; P{y[+t7.7] v[+t1.8]=TRiP.HMS00342}attP2	3.33333	0	Y
LAMC1	LanB2	62002	y[1] v[1]; P{y[+t7.7] v[+t1.8]=TRiP.HMJ23628}attP40	3.33333
RING1	Sce	31612	y[1] v[1]; P{y[+t7.7] v[+t1.8]=TRiP.JF01396}attP2	3.33333	0.83333	Y
DNM2	shi	36921	y[1] sc[*] v[1]; P{y[+t7.7] v[+t1.8]=TRiP.HMS00154}attP2	3.33333	2.5	N
PRDX1, PRDX2	Jafrac1	32498	y[1] sc[*] v[1]; P{y[+t7.7] v[+t1.8]=TRiP.HMS00501}attP2	3.16667	0	Y
MYH10	zip	65947	y[1] sc[*] v[1]; P{y[+t7.7] v[+t1.8]=TRiP.HMC06222}attP2	3.16667
TMSB4X	cib	28003	y[1] v[1]; P{y[+t7.7] v[+t1.8]=TRiP.JF02837}attP2	3	0	Y
LTBP1	dpy	36691	y[1] sc[*] v[1]; P{y[+t7.7] v[+t1.8]=TRiP.HMS01580}attP2	3
ETS1	pnt	35038	y[1] sc[*] v[1]; P{y[+t7.7] v[+t1.8]=TRiP.HMS01452}attP2	3	3	N
KCNN3	SK	53881	y[1] v[1]; P{y[+t7.7] v[+t1.8]=TRiP.HMJ21196}attP40	3
SNRPF	SmF	26734	y[1] v[1]; P{y[+t7.7] v[+t1.8]=TRiP.JF02276}attP2	3	0	Y
UPF2	Upf2	31095	y[1] v[1]; P{y[+t7.7] v[+t1.8]=TRiP.JF01560}attP2	3	0.3333	Y
CBX1	HP1b	32401	y[1] sc[*] v[1]; P{y[+t7.7] v[+t1.8]=TRiP.HMS00396}attP2/TM3, Sb[1]	2.75
SNRPC	snRNP-U1-C	31745	y[1] v[1]; P{y[+t7.7] v[+t1.8]=TRiP.HM04055}attP2	2.75
ACTA2, ACTG2	Act79B	36857	y[1] sc[*] v[1]; P{y[+t7.7] v[+t1.8]=TRiP.HMS00303}attP2	2.66667	0.25	Y
AP1M1	AP-1mu	27534	y[1] v[1]; P{y[+t7.7] v[+t1.8]=TRiP.JF02685}attP2	2.66667	0.25	Y
NIPBL	Nipped-B	32406	y[1] sc[*] v[1]; P{y[+t7.7] v[+t1.8]=TRiP.HMS00401}attP2	2.66667	0	Y
MTOR	Tor	33951	y[1] sc[*] v[1]; P{y[+t7.7] v[+t1.8]=TRiP.HMS00904}attP2	2.66667	0	Y
COPG1, COPG2	γCOP	28889	y[1] v[1]; P{y[+t7.7] v[+t1.8]=TRiP.HM05099}attP2	2.66667
HNRNPK	HnRNP-K	42540	y[1] v[1]; P{y[+t7.7] v[+t1.8]=TRiP.HMJ02110}attP40	2.5
MED12, MED13	kto	34588	y[1] sc[*] v[1]; P{y[+t7.7] v[+t1.8]=TRiP.HMS01062}attP2	2.5	0.16667	Y
ING5	MESR4	57564	y[1] sc[*] v[1]; P{y[+t7.7] v[+t1.8]=TRiP.HMC04881}attP40	2.5	0	Y
PPP2CA	mts	27723	y[1] v[1]; P{y[+t7.7] v[+t1.8]=TRiP.JF02805}attP2	2.5
ITGB1	mys	33642	y[1] v[1]; P{y[+t7.7] v[+t1.8]=TRiP.HMS00043}attP2	2.5	1.5	N
PRDX6	Prx6005	61362	y[1] v[1]; P{y[+t7.7] v[+t1.8]=TRiP.HMJ23254}attP40	2.5	0	Y
SNRPC	snRNP-U1-C	34822	y[1] sc[*] v[1]; P{y[+t7.7] v[+t1.8]=TRiP.HMS00137}attP2	2.5
STAT5B	Stat92E	33637	y[1] v[1]; P{y[+t7.7] v[+t1.8]=TRiP.HMS00035}attP2	2.5	0.333	Y
FIBCD1	CG10359	63703	y[1] v[1]; P{y[+t7.7] v[+t1.8]=TRiP.HMJ30271}attP40	2.33333
MYD88	Myd88	36107	y[1] sc[*] v[1]; P{y[+t7.7] v[+t1.8]=TRiP.HMS00183}attP2	2.33333
BDH2	CG3699	61968	y[1] v[1]; P{y[+t7.7] v[+t1.8]=TRiP.HMJ23594}attP40	2.16667
HMGB2	HmgD	31344	y[1] v[1]; P{y[+t7.7] v[+t1.8]=TRiP.JF01302}attP2	2.16667
NKX2-1, NKX2-5	scro	33890	y[1] sc[*] v[1]; P{y[+t7.7] v[+t1.8]=TRiP.HMS00828}attP2	1.83333
PPARGC1A	srl	33915	y[1] sc[*] v[1]; P{y[+t7.7] v[+t1.8]=TRiP.HMS00858}attP2	1.83333
CDC27	Cdc27	55155	y[1] sc[*] v[1]; P{y[+t7.7] v[+t1.8]=TRiP.HMC03814}attP40	1.66667
CRK	Crk	55277	y[1] sc[*] v[1]; P{y[+t7.7] v[+t1.8]=TRiP.HMC03964}attP40	1.66667
FOS, FOSL1, FOSL2	kay	27722	y[1] v[1]; P{y[+t7.7] v[+t1.8]=TRiP.JF02804}attP2	1.66667
FHL1, FHL3	pk	32413	y[1] sc[*] v[1]; P{y[+t7.7] v[+t1.8]=TRiP.HMS00408}attP2	1.66667
SRP14	Srp14	60428	y[1] v[1]; P{y[+t7.7] v[+t1.8]=TRiP.HMJ22719}attP40	1.66667
TUBB4B	betaTub85D	65163	y[1] sc[*] v[1]; P{y[+t7.7] v[+t1.8]=TRiP.HMC06040}attP40	1.5
TFDP1, TFDP2	Dp	33372	y[1] sc[*] v[1]; P{y[+t7.7] v[+t1.8]=TRiP.HMS00245}attP2	1.5
HMGB2, HMGB3	Dsp1	31960	y[1] v[1]; P{y[+t7.7] v[+t1.8]=TRiP.JF02732}attP2	1.5
FBN1, FBN2, FBN3, FBLN1, FBLN2	frac	31577	y[1] v[1]; P{y[+t7.7] v[+t1.8]=TRiP.JF01150}attP2	1.5
RHOXF2	hbn	31906	y[1] v[1]; P{y[+t7.7] v[+t1.8]=TRiP.JF02195}attP2/TM3, Sb[1]	1.5
NCOA1	tai	32885	y[1] sc[*] v[1]; P{y[+t7.7] v[+t1.8]=TRiP.HMS00673}attP2	1.5
TBP	Tbp	55911	y[1] sc[*] v[1]; P{y[+t7.7] v[+t1.8]=TRiP.HMC04197}attP40	1.5
STAMBP	CG2224	61919	y[1] v[1]; P{y[+t7.7] v[+t1.8]=TRiP.HMJ23475}attP40	1.33333
FIBCD1	CG30280	53693	y[1] v[1]; P{y[+t7.7] v[+t1.8]=TRiP.HMJ21678}attP40	1.33333
FBN1, FBN2, FBN3, FBLN1, FBLN2	frac	31578	y[1] v[1]; P{y[+t7.7] v[+t1.8]=TRiP.JF01151}attP2	1.33333
GNB1	Gbeta76C	28507	y[1] v[1]; P{y[+t7.7] v[+t1.8]=TRiP.JF03127}attP2	1.33333
SLC25A4	sesB	36661	y[1] sc[*] v[1]; P{y[+t7.7] v[+t1.8]=TRiP.HMS01549}attP2	1.33333
CBX3	HP1c	33962	y[1] sc[*] v[1]; P{y[+t7.7] v[+t1.8]=TRiP.HMS00919}attP2	1.16667
MED10	MED10	34031	y[1] sc[*] v[1]; P{y[+t7.7] v[+t1.8]=TRiP.HMS01001}attP2	1.16667
CBX3	Oxp	63540	y[1] v[1]; P{y[+t7.7] v[+t1.8]=TRiP.HMJ30106}attP40	1.16667
PRDX6	Prx2540-1	32497	y[1] sc[*] v[1]; P{y[+t7.7] v[+t1.8]=TRiP.HMS00500}attP2/TM3, Sb[1]	1.16667
TEAD1	sd	55404	y[1] sc[*] v[1]; P{y[+t7.7] v[+t1.8]=TRiP.HMC04092}attP40	1.16667
PAICS	ade5	62241	y[1] sc[*] v[1]; P{y[+t7.7] v[+t1.8]=TRiP.HMC05248}attP40	1
TUBB4B	betaTub56D	35815	y[1] sc[*] v[1]; P{y[+t7.7] v[+t1.8]=TRiP.GL00380}attP2	1
TNC	CG1889	51512	y[1] sc[*] v[1]; P{y[+t7.7] v[+t1.8]=TRiP.HMC03288}attP2	1
FLI1	Ets21C	39069	y[1] sc[*] v[1]; P{y[+t7.7] v[+t1.8]=TRiP.HMS01989}attP2	1
CBX3	HP1e	34863	y[1] sc[*] v[1]; P{y[+t7.7] v[+t1.8]=TRiP.HMS00181}attP2	1
CRYAA, CRYAB	l(2)efl	51816	y[1] sc[*] v[1]; P{y[+t7.7] v[+t1.8]=TRiP.HMC03645}attP40	1
EZR	Moe	33936	y[1] sc[*] v[1]; P{y[+t7.7] v[+t1.8]=TRiP.HMS00886}attP2	1
RDX	Moe	33936	y[1] sc[*] v[1]; P{y[+t7.7] v[+t1.8]=TRiP.HMS00886}attP2	1
CD63	Tsp29Fa	40829	y[1] v[1]; P{y[+t7.7] v[+t1.8]=TRiP.HMS01995}attP40	1
ALDH9A1	Aldh	34989	y[1] sc[*] v[1]; P{y[+t7.7] v[+t1.8]=TRiP.HMS01399}attP2	0.833333
PEBP1	CG30060	51712	y[1] v[1]; P{y[+t7.7] v[+t1.8]=TRiP.HMC03235}attP40	0.833333
EPS8	CG8907	28636	y[1] v[1]; P{y[+t7.7] v[+t1.8]=TRiP.JF03051}attP2/TM3, Sb[1]	0.833333
PLD3	CG9248	31122	y[1] v[1]; P{y[+t7.7] v[+t1.8]=TRiP.JF01595}attP2	0.833333
E2F3	E2f1	36126	y[1] sc[*] v[1]; P{y[+t7.7] v[+t1.8]=TRiP.HMS01541}attP2	0.833333
FANCM	Fancm	33889	y[1] sc[*] v[1]; P{y[+t7.7] v[+t1.8]=TRiP.HMS00827}attP2	0.833333
MMP15,MMP17,MMP25	Mmp2	61309	y[1] v[1]; P{y[+t7.7] v[+t1.8]=TRiP.HMJ23143}attP40	0.833333
MMP15,MMP17,MMP25	Mmp2	65935	y[1] sc[*] v[1]; P{y[+t7.7] v[+t1.8]=TRiP.HMC06206}attP2	0.833333
KDR	Pvr	37520	y[1] sc[*] v[1]; P{y[+t7.7] v[+t1.8]=TRiP.HMS01662}attP40	0.833333
PDGFRB	Pvr	37520	y[1] sc[*] v[1]; P{y[+t7.7] v[+t1.8]=TRiP.HMS01662}attP40	0.833333
HSPG2	trol	29440	y[1] v[1]; P{y[+t7.7] v[+t1.8]=TRiP.JF03376}attP2	0.833333
HOXA5	ftz	33761	y[1] sc[*] v[1]; P{y[+t7.7] v[+t1.8]=TRiP.HMS01104}attP2	0.75
BLM	Blm	31331	y[1] v[1]; P{y[+t7.7] v[+t1.8]=TRiP.JF01288}attP2	0.666667
FHL2	Lmpt	28790	y[1] v[1]; P{y[+t7.7] v[+t1.8]=TRiP.JF03218}attP2	0.666667
ATM	tefu	44073	y[1] sc[*] v[1]; P{y[+t7.7] v[+t1.8]=TRiP.HMS02790}attP40	0.666667
ACSS2	AcCoAS	41917	y[1] sc[*] v[1]; P{y[+t7.7] v[+t1.8]=TRiP.HMS02314}attP2	0.5
ATP7A	ATP7	31083	y[1] v[1]; P{y[+t7.7] v[+t1.8]=TRiP.JF01534}attP2	0.5
FCN1, FCN2, FCN3	CG5550	56906	y[1] sc[*] v[1]; P{y[+t7.7] v[+t1.8]=TRiP.HMC04128}attP40	0.5
TNC, TNR	CG5550	56906	y[1] sc[*] v[1]; P{y[+t7.7] v[+t1.8]=TRiP.HMC04128}attP40	0.5
PPIF	Cyp1	33001	y[1] sc[*] v[1]; P{y[+t7.7] v[+t1.8]=TRiP.HMS00801}attP2	0.5
GAB1	dos	31766	y[1] v[1]; P{y[+t7.7] v[+t1.8]=TRiP.HM04078}attP2	0.5
LMNA	Lam	36617	y[1] sc[*] v[1]; P{y[+t7.7] v[+t1.8]=TRiP.GL00577}attP2	0.5
MYL6	Mlc-c	67013	y[1] sc[*] v[1]; P{y[+t7.7] v[+t1.8]=TRiP.HMS05479}attP40	0.5
SLC7A5	mnd	62207	y[1] sc[*] v[1]; P{y[+t7.7] v[+t1.8]=TRiP.HMC05214}attP40	0.5
PPP2CA	mts	60342	y[1] v[1]; P{y[+t7.7] v[+t1.8]=TRiP.HMJ22483}attP40/CyO	0.5
NID1, NID2	Ndg	62902	y[1] v[1]; P{y[+t7.7] v[+t1.8]=TRiP.HMJ24142}attP40/CyO	0.5
PEX19	Pex19	50702	y[1] sc[*] v[1]; P{y[+t7.7] v[+t1.8]=TRiP.HMC03104}attP2/TM3, Sb[1]	0.5
SERPINE1	Spn42Dd	43991	y[1] sc[*] v[1]; P{y[+t7.7] v[+t1.8]=TRiP.HMS02704}attP2	0.5
SUB1	Ssb-c31a	35437	y[1] sc[*] v[1]; P{y[+t7.7] v[+t1.8]=TRiP.GL00362}attP2	0.5
TPM2	Tm2	41695	y[1] sc[*] v[1]; P{y[+t7.7] v[+t1.8]=TRiP.HMS02271}attP40	0.5
ANAPC4	APC4	62374	y[1] v[1]; P{y[+t7.7] v[+t1.8]=TRiP.HMJ23770}attP40/CyO	0.333333
CACNA1A	Ca-alpha1D	33413	y[1] sc[*] v[1]; P{y[+t7.7] v[+t1.8]=TRiP.HMS00294}attP2	0.333333
COL1A1, COL1A2, COL26A1	Cg25C	44520	y[1] v[1]; P{y[+t7.7] v[+t1.8]=TRiP.HMC02910}attP2	0.333333
FBLN1, FBLN2	CG31999	31587	y[1] v[1]; P{y[+t7.7] v[+t1.8]=TRiP.JF01162}attP2	0.333333
PPIF	CG7768	63694	y[1] v[1]; P{y[+t7.7] v[+t1.8]=TRiP.HMJ30262}attP40	0.333333
GLI2, GLI3	ci	64928	y[1] sc[*] v[1]; P{y[+t7.7] v[+t1.8]=TRiP.HMC05801}attP2	0.333333
TSC2	gig	34737	y[1] sc[*] v[1]; P{y[+t7.7] v[+t1.8]=TRiP.HMS01217}attP2/TM3, Sb[1]	0.333333
LAMB2	LanB1	42616	y[1] sc[*] v[1]; P{y[+t7.7] v[+t1.8]=TRiP.HMS02451}attP2	0.333333
RAF1	Raf	55679	y[1] sc[*] v[1]; P{y[+t7.7] v[+t1.8]=TRiP.HMC03854}attP2	0.333333
SPAG9	syd	43232	y[1] v[1]; P{y[+t7.7] v[+t1.8]=TRiP.GLC01419}attP2/TM3, Sb[1]	0.333333
TSC22D3	bun	28322	y[1] v[1]; P{y[+t7.7] v[+t1.8]=TRiP.JF02954}attP2	0.25
FOXO1, FOXO3, FOXO4	foxo	32427	y[1] sc[*] v[1]; P{y[+t7.7] v[+t1.8]=TRiP.HMS00422}attP2	0.166667
ACTN1, ACTN2	Actn	34874	y[1] sc[*] v[1]; P{y[+t7.7] v[+t1.8]=TRiP.HMS00193}attP2	0.166667
EPS8	aru	50730	y[1] sc[*] v[1]; P{y[+t7.7] v[+t1.8]=TRiP.HMS02966}attP2	0.166667
NANOG	bsh	43994	y[1] sc[*] v[1]; P{y[+t7.7] v[+t1.8]=TRiP.HMS02708}attP2	0.166667
PPP3R1	CanB	27307	y[1] v[1]; P{y[+t7.7] v[+t1.8]=TRiP.JF02616}attP2	0.166667
CTGF	Ccn	41913	y[1] sc[*] v[1]; P{y[+t7.7] v[+t1.8]=TRiP.HMS02310}attP2	0.166667
BDH2	CG12171	60875	y[1] v[1]; P{y[+t7.7] v[+t1.8]=TRiP.HMJ22588}attP40	0.166667
FHL1, FHL3	esn	34371	y[1] sc[*] v[1]; P{y[+t7.7] v[+t1.8]=TRiP.HMS01360}attP2	0.166667
GLUD1	Gdh	51473	y[1] v[1]; P{y[+t7.7] v[+t1.8]=TRiP.HMC03217}attP40	0.166667
HSPA2	Hsc70-1	34527	y[1] sc[*] v[1]; P{y[+t7.7] v[+t1.8]=TRiP.HMS00888}attP2	0.166667
PRDX1, PRDX2	Jafrac1	34971	y[1] sc[*] v[1]; P{y[+t7.7] v[+t1.8]=TRiP.HMS00935}attP2	0.166667
CD63	lbm	27278	y[1] v[1]; P{y[+t7.7] v[+t1.8]=TRiP.JF02589}attP2	0.166667
MTF1	MTF-1	52986	y[1] v[1]; P{y[+t7.7] v[+t1.8]=TRiP.HMJ21677}attP40/CyO	0.166667
MYO1C	Myo61F	41689	y[1] v[1]; P{y[+t7.7] v[+t1.8]=TRiP.HMS02253}attP2	0.166667
OTX1	oc	34327	y[1] sc[*] v[1]; P{y[+t7.7] v[+t1.8]=TRiP.HMS01314}attP2	0.166667
FUBP1	Psi	34825	y[1] sc[*] v[1]; P{y[+t7.7] v[+t1.8]=TRiP.HMS00140}attP2	0.166667
SIAH2	sina	40842	y[1] v[1]; P{y[+t7.7] v[+t1.8]=TRiP.HMS02008}attP40	0.166667
STAM2	Stam	35016	y[1] sc[*] v[1]; P{y[+t7.7] v[+t1.8]=TRiP.HMS01429}attP2	0.166667
RIPK2	Takl2	55899	y[1] v[1]; P{y[+t7.7] v[+t1.8]=TRiP.HMC04181}attP2	0.166667
TIMP1,TIMP2,TIMP3	Timp	61294	y[1] v[1]; P{y[+t7.7] v[+t1.8]=TRiP.HMJ23126}attP40	0.166667
ACTA2, ACTG2	Act87E	42652	y[1] sc[*] v[1]; P{y[+t7.7] v[+t1.8]=TRiP.HMS02488}attP2/TM3, Sb[1]	0
ARIH2	ari-2	44646	y[1] v[1]; P{y[+t7.7] v[+t1.8]=TRiP.HMC02353}attP2	0
BLM	Blm	31330	y[1] v[1]; P{y[+t7.7] v[+t1.8]=TRiP.JF01287}attP2/TM3, Ser[1]	0
SRF	bs	26755	y[1] v[1]; P{y[+t7.7] v[+t1.8]=TRiP.JF02319}attP2	0
BUB1B	BubR1	35329	y[1] sc[*] v[1]; P{y[+t7.7] v[+t1.8]=TRiP.GL00236}attP2	0
BUB1B	BubR1	35700	y[1] sc[*] v[1]; P{y[+t7.7] v[+t1.8]=TRiP.GLV21065}attP2	0
CENBP	cag	63554	y[1] v[1]; P{y[+t7.7] v[+t1.8]=TRiP.HMJ30120}attP40/CyO	0
FUS	caz	32990	y[1] sc[*] v[1]; P{y[+t7.7] v[+t1.8]=TRiP.HMS00790}attP2	0
SLC3A2	CD98hc	57746	y[1] sc[*] v[1]; P{y[+t7.7] v[+t1.8]=TRiP.HMC04939}attP40	0
FIBCD1	CG10359	53316	y[1] sc[*] v[1]; P{y[+t7.7] v[+t1.8]=TRiP.HMC03545}attP2	0
PTGES3	CG16817	62911	y[1] v[1]; P{y[+t7.7] v[+t1.8]=TRiP.HMJ24151}attP40	0
PRCP	CG2493	63651	y[1] v[1]; P{y[+t7.7] v[+t1.8]=TRiP.HMJ30218}attP40	0
CNN1	CG5023	64017	y[1] sc[*] v[1]; P{y[+t7.7] v[+t1.8]=TRiP.HMS05353}attP40	0
PEBP1	CG6180	61243	y[1] v[1]; P{y[+t7.7] v[+t1.8]=TRiP.HMJ23022}attP40	0
SIAH2	CG6688	35021	y[1] sc[*] v[1]; P{y[+t7.7] v[+t1.8]=TRiP.HMS01434}attP2	0
CFL2	CG6873	38226	y[1] sc[*] v[1]; P{y[+t7.7] v[+t1.8]=TRiP.HMS01670}attP40	0
ANKMY2	CG8003	62007	y[1] v[1]; P{y[+t7.7] v[+t1.8]=TRiP.HMJ23633}attP40	0
ALDH9A1	CG8665	62266	y[1] sc[*] v[1]; P{y[+t7.7] v[+t1.8]=TRiP.HMC05273}attP40	0
FIBCD1	CG9500	65099	y[1] sc[*] v[1]; P{y[+t7.7] v[+t1.8]=TRiP.HMC05995}attP40	0
CTBP1	CtBP	32889	y[1] sc[*] v[1]; P{y[+t7.7] v[+t1.8]=TRiP.HMS00677}attP2	0
DYNLL1	ctp	44044	y[1] sc[*] v[1]; P{y[+t7.7] v[+t1.8]=TRiP.HMS02790}attP40	0
CCND3	CycD	33653	y[1] sc[*] v[1]; P{y[+t7.7] v[+t1.8]=TRiP.HMS00059}attP2	0
RGS2	Dhit	44632	y[1] sc[*] v[1]; P{y[+t7.7] v[+t1.8]=TRiP.HMC02405}attP2/TM3, Sb[1]	0
LIG1	DNA-ligI	52951	y[1] v[1]; P{y[+t7.7] v[+t1.8]=TRiP.HMJ21620}attP40	0
GRAP2	drk	41692	y[1] sc[*] v[1]; P{y[+t7.7] v[+t1.8]=TRiP.HMS02256}attP2	0
MEGF10, MEGF11	drpr	36732	y[1] sc[*] v[1]; P{y[+t7.7] v[+t1.8]=TRiP.HMS01623}attP2	0
CDT1	dup	29562	y[1] v[1]; P{y[+t7.7] v[+t1.8]=TRiP.JF03241}attP2	0
ERG	Ets65A	41682	y[1] sc[*] v[1]; P{y[+t7.7] v[+t1.8]=TRiP.HMS02246}attP2	0
ETV1, ETV4, ETV5	Ets65A	41682	y[1] sc[*] v[1]; P{y[+t7.7] v[+t1.8]=TRiP.HMS02246}attP2	0
FLI1	Ets65A	41682	y[1] sc[*] v[1]; P{y[+t7.7] v[+t1.8]=TRiP.HMS02246}attP2	0
ETV1, ETV4, ETV5	Ets96B	34783	y[1] sc[*] v[1]; P{y[+t7.7] v[+t1.8]=TRiP.HMS00092}attP2	0
GABPA	Ets97D	35749	y[1] sc[*] v[1]; P{y[+t7.7] v[+t1.8]=TRiP.HMS01491}attP2	0
FANCL	Fancl	33050	y[1] sc[*] v[1]; P{y[+t7.7] v[+t1.8]=TRiP.HMS00771}attP2	0
POSTN	Fas1	41854	y[1] v[1]; P{y[+t7.7] v[+t1.8]=TRiP.GL01282}attP2/TM3, Sb[1]	0
FXR2	Fmr1	34944	y[1] sc[*] v[1]; P{y[+t7.7] v[+t1.8]=TRiP.HMS00248}attP2	0
FBN1, FBN2, FBLN1, FBLN2	frac	62941	y[1] v[1]; P{y[+t7.7] v[+t1.8]=TRiP.HMJ30018}attP40	0
COL26A1	frm	41923	y[1] sc[*] v[1]; P{y[+t7.7] v[+t1.8]=TRiP.HMS02320}attP2	0
GNB1	Gbeta13F	35041	y[1] sc[*] v[1]; P{y[+t7.7] v[+t1.8]=TRiP.HMS01455}attP2	0
GNG2, GNG4, GNG12	Ggamma1	34372	y[1] sc[*] v[1]; P{y[+t7.7] v[+t1.8]=TRiP.HMS01361}attP2	0
GORASP2	Grasp65	34082	y[1] sc[*] v[1]; P{y[+t7.7] v[+t1.8]=TRiP.HMS01093}attP2	0
DDX39B	Hel25E	33666	y[1] sc[*] v[1]; P{y[+t7.7] v[+t1.8]=TRiP.HMS00076}attP2	0
HIST1H1B	His1:CG33801	44582	y[1] sc[*] v[1]; P{y[+t7.7] v[+t1.8]=TRiP.HMS02879}attP2	0
HMGB2	HmgZ	26219	y[1] v[1]; P{y[+t7.7] v[+t1.8]=TRiP.JF02117}attP2	0
CBX3	HP6	60096	y[1] sc[*] v[1]; P{y[+t7.7] v[+t1.8]=TRiP.HMC05090}attP40	0
HTRA2	HtrA2	55165	y[1] sc[*] v[1]; P{y[+t7.7] v[+t1.8]=TRiP.HMC03843}attP40	0
ITGAV	if	65346	y[1] sc[*] v[1]; P{y[+t7.7] v[+t1.8]=TRiP.HMC06096}attP40	0
INCENP	Incenp	35366	y[1] sc[*] v[1]; P{y[+t7.7] v[+t1.8]=TRiP.GL00279}attP2/TM3, Sb[1]	0
PRDX1, PRDX2	Jafrac1	38926	y[1] sc[*] v[1]; P{y[+t7.7] v[+t1.8]=TRiP.GL01018}attP40	0
LLGL1	l(2)gl	35773	y[1] sc[*] v[1]; P{y[+t7.7] v[+t1.8]=TRiP.HMS01522}attP2	0
LMNA	Lam	31605	y[1] v[1]; P{y[+t7.7] v[+t1.8]=TRiP.JF01389}attP2	0
LMNA	Lam	57501	y[1] sc[*] v[1]; P{y[+t7.7] v[+t1.8]=TRiP.HMC04816}attP40	0
IGF2R	Lerp	57436	y[1] sc[*] v[1]; P{y[+t7.7] v[+t1.8]=TRiP.HMC04743}attP40	0
TGFBI	mfas	58256	y[1] v[1]; P{y[+t7.7] v[+t1.8]=TRiP.HMJ22320}attP40	0
HAP1	milt	44477	y[1] v[1]; P{y[+t7.7] v[+t1.8]=TRiP.HMC02365}attP2	0
MLH1	Mlh1	32940	y[1] sc[*] v[1]; P{y[+t7.7] v[+t1.8]=TRiP.HMS00734}attP2/TM3, Sb[1]	0
MMP14, MMP24	Mmp1	31489	y[1] v[1]; P{y[+t7.7] v[+t1.8]=TRiP.JF01336}attP2	0
COL15A1	Mp	52981	y[1] v[1]; P{y[+t7.7] v[+t1.8]=TRiP.HMJ21668}attP40	0
PLXNB1	PlexB	57813	y[1] v[1]; P{y[+t7.7] v[+t1.8]=TRiP.HMJ21821}attP40	0
PLOD2	Plod	34911	y[1] sc[*] v[1]; P{y[+t7.7] v[+t1.8]=TRiP.HMS01259}attP2	0
PITX1, PITX3	Ptx1	57494	y[1] sc[*] v[1]; P{y[+t7.7] v[+t1.8]=TRiP.HMC04809}attP2	0
RING1	Sce	35446	y[1] sc[*] v[1]; P{y[+t7.7] v[+t1.8]=TRiP.GL00371}attP2/TM3, Sb[1]	0
SGTA	Sgt	61267	y[1] v[1]; P{y[+t7.7] v[+t1.8]=TRiP.HMJ23046}attP40	0
SNAP23	Snap24	28719	y[1] v[1]; P{y[+t7.7] v[+t1.8]=TRiP.JF03146}attP2	0
SNAP23	Snap25	34377	y[1] sc[*] v[1]; P{y[+t7.7] v[+t1.8]=TRiP.HMS01367}attP2	0
SERPINE1	Spn28F	41619	y[1] v[1]; P{y[+t7.7] v[+t1.8]=TRiP.GL01201}attP40	0
SERPINE1	Spn42Da	41722	y[1] sc[*] v[1]; P{y[+t7.7] v[+t1.8]=TRiP.HMS02288}attP2	0
SERPINE1	Spn43Aa	41972	y[1] sc[*] v[1]; P{y[+t7.7] v[+t1.8]=TRiP.HMS02370}attP2	0
SREBF1	SREBP	34073	y[1] sc[*] v[1]; P{y[+t7.7] v[+t1.8]=TRiP.HMS00080}attP2	0
SRP9	Srp9	34568	y[1] sc[*] v[1]; P{y[+t7.7] v[+t1.8]=TRiP.HMS01041}attP2	0
CBX1, CBX3	Su(var)205	33400	y[1] sc[*] v[1]; P{y[+t7.7] v[+t1.8]=TRiP.HMS00278}attP2	0
TGM1	Tg	65086	y[1] v[1]; P{y[+t7.7] v[+t1.8]=TRiP.HMC05946}attP40	0
BMP1	tld	51507	y[1] sc[*] v[1]; P{y[+t7.7] v[+t1.8]=TRiP.HMC03275}attP2	0
THBS1	Tsp	34661	y[1] sc[*] v[1]; P{y[+t7.7] v[+t1.8]=TRiP.HMS01138}attP2	0
CD63	Tsp39D	25829	y[1] v[1]; P{y[+t7.7] v[+t1.8]=TRiP.JF01847}attP2	0
LAMA1	wb	29559	y[1] v[1]; P{y[+t7.7] v[+t1.8]=TRiP.JF03238}attP2	0
LATS1	wts	34064	y[1] v[1]; P{y[+t7.7] v[+t1.8]=TRiP.HMS00026}attP2	0
XRCC1	XRCC1	61359	y[1] v[1]; P{y[+t7.7] v[+t1.8]=TRiP.HMJ23251}attP40	0
MAP1LC3B	Atg8b	34900	y[1] sc[*] v[1]; P{y[+t7.7] v[+t1.8]=TRiP.HMS01245}attP2	-0.166667
DCX	CG10177	55900	y[1] sc[*] v[1]; P{y[+t7.7] v[+t1.8]=TRiP.HMC04197}attP40	-0.166667
RAD23B	CG10694	51434	y[1] sc[*] v[1]; P{y[+t7.7] v[+t1.8]=TRiP.HMC03147}attP2	-0.166667
CNDP2	CG17337	62263	y[1] sc[*] v[1]; P{y[+t7.7] v[+t1.8]=TRiP.HMC05270}attP40	-0.166667
PEBP1	CG17919	62847	y[1] sc[*] v[1]; P{y[+t7.7] v[+t1.8]=TRiP.HMC05320}attP40	-0.166667
RUFY1	CG31064	51494	y[1] v[1]; P{y[+t7.7] v[+t1.8]=TRiP.HMC03246}attP2	-0.166667
GNAI2, GNAI3, GNAO1	Galphao	34653	y[1] sc[*] v[1]; P{y[+t7.7] v[+t1.8]=TRiP.HMS01129}attP2	-0.166667
MED18	MED18	42634	y[1] sc[*] v[1]; P{y[+t7.7] v[+t1.8]=TRiP.HMS02470}attP40	-0.166667
USF1	Usf	25982	y[1] v[1]; P{y[+t7.7] v[+t1.8]=TRiP.JF02004}attP2	-0.166667
SLC7A5	CG1607	57797	y[1] sc[*] v[1]; P{y[+t7.7] v[+t1.8]=TRiP.HMC04991}attP40	-0.25
MAP1B	futsch	40834	y[1] v[1]; P{y[+t7.7] v[+t1.8]=TRiP.HMS02000}attP40	-0.25
PPP3R1	CanB2	38971	y[1] sc[*] v[1]; P{y[+t7.7] v[+t1.8]=TRiP.HMS01886}attP2	-0.333333
PGLS	CG17333	42933	y[1] sc[*] v[1]; P{y[+t7.7] v[+t1.8]=TRiP.GL01560}attP40	-0.333333
CA2	CG3940	58160	y[1] v[1]; P{y[+t7.7] v[+t1.8]=TRiP.HMJ22111}attP40	-0.333333
MLLT3	ear	34798	y[1] sc[*] v[1]; P{y[+t7.7] v[+t1.8]=TRiP.HMS00107}attP2	-0.333333
MED29	ix	57259	y[1] sc[*] v[1]; P{y[+t7.7] v[+t1.8]=TRiP.HMC04652}attP40	-0.333333
ZIC1, ZIC2, ZIC3	opa	34706	y[1] sc[*] v[1]; P{y[+t7.7] v[+t1.8]=TRiP.HMS01185}attP2/TM3, Sb[1]	-0.333333
CD63	Tsp42Ee	62303	y[1] v[1]; P{y[+t7.7] v[+t1.8]=TRiP.HMJ23660}attP40/CyO	-0.333333
WAS, WASL	WASp	36119	y[1] sc[*] v[1]; P{y[+t7.7] v[+t1.8]=TRiP.HMS01534}attP40	-0.333333
MYH10	zip	38259	y[1] sc[*] v[1]; P{y[+t7.7] v[+t1.8]=TRiP.HMS01703}attP40/CyO	-0.333333
ANXA2	AnxB10	38272	y[1] sc[*] v[1]; P{y[+t7.7] v[+t1.8]=TRiP.HMS01720}attP40	-0.5
TUBB2A, TUBB2B, TUBB4B	betaTub60D	64856	y[1] sc[*] v[1]; P{y[+t7.7] v[+t1.8]=TRiP.HMC05729}attP40	-0.5
CACYBP	CG3226	32875	y[1] sc[*] v[1]; P{y[+t7.7] v[+t1.8]=TRiP.HMS00662}attP2	-0.5
RNF4	dgrn	36628	y[1] sc[*] v[1]; P{y[+t7.7] v[+t1.8]=TRiP.GL00588}attP2/TM3, Sb[1]	-0.5
FZR1	fzr2	38223	y[1] v[1]; P{y[+t7.7] v[+t1.8]=TRiP.GL00664}attP2	-0.5
GNAI2, GNAI3, GNAO1	Galphai	40890	y[1] v[1]; P{y[+t7.7] v[+t1.8]=TRiP.HMS02138}attP40	-0.5
FOS, FOSL1, FOSL2	kay	33379	y[1] sc[*] v[1]; P{y[+t7.7] v[+t1.8]=TRiP.HMS00254}attP2	-0.5
ITGA11	scb	38959	y[1] sc[*] v[1]; P{y[+t7.7] v[+t1.8]=TRiP.HMS01873}attP40	-0.5
SERPINI2	Spn42Db	28737	y[1] v[1]; P{y[+t7.7] v[+t1.8]=TRiP.JF03164}attP2	-0.5
MAP2	tau	40875	y[1] v[1]; P{y[+t7.7] v[+t1.8]=TRiP.HMS02042}attP40	-0.5
TPM1	Tm1	56869	y[1] v[1]; P{y[+t7.7] v[+t1.8]=TRiP.HMS03526}attP40	-0.5
CD63	Tsp29Fb	39042	y[1] sc[*] v[1]; P{y[+t7.7] v[+t1.8]=TRiP.HMS01962}attP40/CyO	-0.5
NRG2	vn	56950	y[1] sc[*] v[1]; P{y[+t7.7] v[+t1.8]=TRiP.HMC04390}attP40	-0.5
TUBA4A	alphaTub85E	42905	y[1] sc[*] v[1]; P{y[+t7.7] v[+t1.8]=TRiP.HMS02598}attP40	-0.666667
PSIP1	CG7946	55274	y[1] sc[*] v[1]; P{y[+t7.7] v[+t1.8]=TRiP.HMC03961}attP40	-0.666667
DEK	Dek	28696	y[1] v[1]; P{y[+t7.7] v[+t1.8]=TRiP.JF03112}attP2	-0.666667
HTRA2	HtrA2	28544	y[1] v[1]; P{y[+t7.7] v[+t1.8]=TRiP.HM05030}attP2	-0.666667
LAMC1	LanB2	55388	y[1] sc[*] v[1]; P{y[+t7.7] v[+t1.8]=TRiP.HMC04092}attP40	-0.666667
SLC3A2	Mal-A7	62252	y[1] sc[*] v[1]; P{y[+t7.7] v[+t1.8]=TRiP.HMC05259}attP40	-0.666667
ANP32A	Mapmodulin	43988	y[1] sc[*] v[1]; P{y[+t7.7] v[+t1.8]=TRiP.HMS00520}attP2	-0.666667
RAD23B	Rad23	44031	y[1] sc[*] v[1]; P{y[+t7.7] v[+t1.8]=TRiP.HMS02747}attP40	-0.666667
HOXA5	Scr	50662	y[1] v[1]; P{y[+t7.7] v[+t1.8]=TRiP.HMC03064}attP2	-0.666667
SERPINH1	Spn28Dc	50670	y[1] sc[*] v[1]; P{y[+t7.7] v[+t1.8]=TRiP.HMC03071}attP2	-0.666667
COMMD3-BMI1	Su(z)2	57466	y[1] sc[*] v[1]; P{y[+t7.7] v[+t1.8]=TRiP.HMC04777}attP40	-0.666667
LGALS3BP	Tango10	57165	y[1] sc[*] v[1]; P{y[+t7.7] v[+t1.8]=TRiP.HMC04546}attP40	-0.666667
XPA	Xpac	51806	y[1] v[1]; P{y[+t7.7] v[+t1.8]=TRiP.HMC03365}attP40	-0.666667
CAT	Cat	34020	y[1] sc[*] v[1]; P{y[+t7.7] v[+t1.8]=TRiP.HMS00990}attP2	-0.833333
GGA1	CG3529	53008	y[1] v[1]; P{y[+t7.7] v[+t1.8]=TRiP.HMJ21726}attP40	-0.833333
SLC1A5	Eaat1	43287	y[1] sc[*] v[1]; P{y[+t7.7] v[+t1.8]=TRiP.HMS02659}attP40/CyO	-0.833333
GGA1	Gga	51170	y[1] v[1]; P{y[+t7.7] v[+t1.8]=TRiP.HMJ21093}attP40	-0.833333
ITGB1	Itgbn	61916	y[1] v[1]; P{y[+t7.7] v[+t1.8]=TRiP.HMJ23472}attP40	-0.833333
COL15A1	Mp	28299	y[1] v[1]; P{y[+t7.7] v[+t1.8]=TRiP.JF02929}attP2	-0.833333
RTN3	Rtnl2	58208	y[1] v[1]; P{y[+t7.7] v[+t1.8]=TRiP.HMJ22178}attP40/CyO	-0.833333
TFAP2A	TfAP-2	40911	y[1] v[1]; P{y[+t7.7] v[+t1.8]=TRiP.HMS02159}attP40	-0.833333
FIBCD1	CG8642	67840	y[1] sc[*] v[1]; P{y[+t7.7] v[+t1.8]=TRiP.HMS05659}attP40	-1
PARK7	DJ-1α	38330	y[1] sc[*] v[1]; P{y[+t7.7] v[+t1.8]=TRiP.HMS01797}attP2	-1
FKBP3	FK506-bp2	58245	y[1] v[1]; P{y[+t7.7] v[+t1.8]=TRiP.HMJ22266}attP40	-1
GDI1	Gdi	57502	y[1] sc[*] v[1]; P{y[+t7.7] v[+t1.8]=TRiP.HMC04817}attP40	-1
CNN2	Mp20	34963	y[1] sc[*] v[1]; P{y[+t7.7] v[+t1.8]=TRiP.HMS00630}attP2	-1
PRDX6	Prx2540-2	37474	y[1] sc[*] v[1]; P{y[+t7.7] v[+t1.8]=TRiP.GL00617}attP40	-1
SETD1A	Set1	40931	y[1] sc[*] v[1]; P{y[+t7.7] v[+t1.8]=TRiP.HMS02179}attP40	-1
TRIM2	tn	42826	y[1] sc[*] v[1]; P{y[+t7.7] v[+t1.8]=TRiP.HMS02508}attP40/CyO	-1
TOMM20	tomboy20	67811	y[1] sc[*] v[1]; P{y[+t7.7] v[+t1.8]=TRiP.HMS05624}attP40	-1
CD63	Tsp42Ea	39044	y[1] sc[*] v[1]; P{y[+t7.7] v[+t1.8]=TRiP.HMS01964}attP40	-1
CD63	Tsp47F	51458	y[1] v[1]; P{y[+t7.7] v[+t1.8]=TRiP.HMC03217}attP40	-1
PEBP1	a5	55932	y[1] sc[*] v[1]; P{y[+t7.7] v[+t1.8]=TRiP.HMC04220}attP40	-1.16667
ASH2L	ash2	64942	y[1] sc[*] v[1]; P{y[+t7.7] v[+t1.8]=TRiP.HMC05816}attP40	-1.16667
COMMD3-BMI1	Psc	38261	y[1] sc[*] v[1]; P{y[+t7.7] v[+t1.8]=TRiP.HMS01706}attP40	-1.16667
SERPINE1	Spn28B	50996	y[1] v[1]; P{y[+t7.7] v[+t1.8]=TRiP.HMJ21109}attP40	-1.16667
STMN1	stai	53925	y[1] v[1]; P{y[+t7.7] v[+t1.8]=TRiP.HMJ21270}attP40	-1.16667
HNRNPR	Syp	56972	y[1] sc[*] v[1]; P{y[+t7.7] v[+t1.8]=TRiP.HMC04412}attP40	-1.16667
TALDO1	Taldo	51709	y[1] v[1]; P{y[+t7.7] v[+t1.8]=TRiP.HMC03227}attP40	-1.16667
FIBCD1	CG8642	55946	y[1] sc[*] v[1]; P{y[+t7.7] v[+t1.8]=TRiP.HMC04234}attP40	-1.33333
DBI	Dbi	64850	y[1] sc[*] v[1]; P{y[+t7.7] v[+t1.8]=TRiP.HMC05723}attP40	-1.33333
MAPRE1	Eb1	36680	y[1] sc[*] v[1]; P{y[+t7.7] v[+t1.8]=TRiP.HMS01568}attP40	-1.33333
TGFBI	Fas1	42887	y[1] sc[*] v[1]; P{y[+t7.7] v[+t1.8]=TRiP.HMS02580}attP40	-1.33333
CRYAA, CRYAB	Hsp23	44029	y[1] sc[*] v[1]; P{y[+t7.7] v[+t1.8]=TRiP.HMS02747}attP40	-1.33333
TGFBI	mfas	52905	y[1] sc[*] v[1]; P{y[+t7.7] v[+t1.8]=TRiP.HMC03645}attP40	-1.33333
ORC2	Orc2	43215	y[1] sc[*] v[1]; P{y[+t7.7] v[+t1.8]=TRiP.GL01560}attP40	-1.33333
PARP1	Parp	57265	y[1] sc[*] v[1]; P{y[+t7.7] v[+t1.8]=TRiP.HMC04658}attP40	-1.33333
HSPG2	trol	38298	y[1] sc[*] v[1]; P{y[+t7.7] v[+t1.8]=TRiP.HMS01759}attP40	-1.33333
TUBB2A	betaTub97EF	64858	y[1] sc[*] v[1]; P{y[+t7.7] v[+t1.8]=TRiP.HMC05731}attP40	-1.5
ITGAV	if	38958	y[1] sc[*] v[1]; P{y[+t7.7] v[+t1.8]=TRiP.HMS01872}attP40/CyO	-1.5
JUND, JUN	Jra	31595	y[1] v[1]; P{y[+t7.7] v[+t1.8]=TRiP.JF01184}attP2	-1.5
PPP2CA	mts	57034	y[1] sc[*] v[1]; P{y[+t7.7] v[+t1.8]=TRiP.HMS04478}attP40	-1.5
IRAK4	pll	41935	y[1] v[1]; P{y[+t7.7] v[+t1.8]=TRiP.HMS02332}attP40	-1.5
TOMM20	Tom20	64915	y[1] sc[*] v[1]; P{y[+t7.7] v[+t1.8]=TRiP.HMC05788}attP40	-1.5
CD63	Tsp42Ed	57747	y[1] sc[*] v[1]; P{y[+t7.7] v[+t1.8]=TRiP.HMC04940}attP40	-1.5
ANXA2	AnxB9	38523	y[1] sc[*] v[1]; P{y[+t7.7] v[+t1.8]=TRiP.HMS01719}attP40	-1.66667
PPIC	CG2852	55196	[1] sc[*] v[1]; P{y[+t7.7] v[+t1.8]=TRiP.HMC03961}attP40	-1.66667
HNRNPA2B1	Hrb87F	52937	y[1] sc[*] v[1]; P{y[+t7.7] v[+t1.8]=TRiP.HMC03679}attP40	-1.66667
PPT1	Ppt1	55331	y[1] sc[*] v[1]; P{y[+t7.7] v[+t1.8]=TRiP.HMC04076}attP40	-1.66667
TNC	CG1791	51727	y[1] sc[*] v[1]; P{y[+t7.7] v[+t1.8]=TRiP.HMC03271}attP2	-1.75
DCLK2, DCX	CG17528	42575	y[1] sc[*] v[1]; P{y[+t7.7] v[+t1.8]=TRiP.HMS02451}attP2	-1.83333
ALDH9A1	CG31075	50654	y[1] sc[*] v[1]; P{y[+t7.7] v[+t1.8]=TRiP.HMC03063}attP2	-1.83333
FIBCD1	CG30280	53271	y[1] sc[*] v[1]; P{y[+t7.7] v[+t1.8]=TRiP.HMC03413}attP2	-2
HNF4G	Hnf4	64988	y[1] sc[*] v[1]; P{y[+t7.7] v[+t1.8]=TRiP.HMC05862}attP40	-2
LMNA, LMNB1	LamC	31621	y[1] v[1]; P{y[+t7.7] v[+t1.8]=TRiP.JF01406}attP2	-2
MED19	MED19	33710	y[1] sc[*] v[1]; P{y[+t7.7] v[+t1.8]=TRiP.HMS00588}attP2	-2
PTPRZ1	Ptp99A	39006	y[1] sc[*] v[1]; P{y[+t7.7] v[+t1.8]=TRiP.HMS01923}attP2/TM3, Sb[1]	-2
TANC2	rols	56986	y[1] sc[*] v[1]; P{y[+t7.7] v[+t1.8]=TRiP.HMC04426}attP40	-2
SCAMP1	Scamp	38277	y[1] sc[*] v[1]; P{y[+t7.7] v[+t1.8]=TRiP.HMS01728}attP40	-2
TAL2	HLH3B	33758	y[1] sc[*] v[1]; P{y[+t7.7] v[+t1.8]=TRiP.HMS01101}attP2	-2.16667
NKX2-3, NKX2-5, NKX2-6	tin	50663	y[1] v[1]; P{y[+t7.7] v[+t1.8]=TRiP.HMC03064}attP2	-2.16667
ZEB1, ZEB2	zfh1	29347	y[1] v[1]; P{y[+t7.7] v[+t1.8]=TRiP.JF02509}attP2/TM3, Sb[1]	-2.16667
ANXA2	AnxB11	38311	y[1] sc[*] v[1]; P{y[+t7.7] v[+t1.8]=TRiP.HMS01775}attP40	-2.33333
BECN1	Atg6	35741	y[1] sc[*] v[1]; P{y[+t7.7] v[+t1.8]=TRiP.HMS01483}attP2	-2.5
TUBB2A	betaTub56D	65028	y[1] sc[*] v[1]; P{y[+t7.7] v[+t1.8]=TRiP.HMC05902}attP40	-2.5
TMED3	p24-1	57776	y[1] sc[*] v[1]; P{y[+t7.7] v[+t1.8]=TRiP.HMC04970}attP40	-2.5
COL1A1, COL1A2, COL4A1	vkg	50895	y[1] v[1]; P{y[+t7.7] v[+t1.8]=TRiP.HMC02400}attP2	-2.5
ERCC3	hay	53345	y[1] sc[*] v[1]; P{y[+t7.7] v[+t1.8]=TRiP.HMC03574}attP40	-2.66667
ITGA	ItgaPS4	44534	y[1] sc[*] v[1]; P{y[+t7.7] v[+t1.8]=TRiP.HMC02928}attP40	-2.66667

### Sheet: In Network
Human Gene Name	Bloomington Stock Number(s)	Node Type	log2FC Protein	Weighted Eye Score	eye_phenotype	Inferred Causality
ACSS2	41917		1.26	0.5	no_change	non_pathological
ACTA2	36857, 42652	terminal	1.29	1.18	enhancer	compensatory
ACTG1	36857, 42652		-0.65	1.33	enhancer	non_pathological
ACTG2	36857, 42652	terminal	1.25	1.49	enhancer	compensatory
ACTN1	34874	terminal	1.09	0.17	no_change	non_pathological
ACTN2	34874	terminal	1.52	0.17	no_change	non_pathological
ALDH1B1	34989, 50654	terminal	1.14	-0.06	no_change	non_pathological
ALDH1L2	62266		1.36	0	no_change	non_pathological
ALDH9A1	34989, 50654, 62266	terminal	-1.44	-0.33	no_change	non_pathological
ANKMY2	62007		2.98	0	no_change	non_pathological
ANP32A	43988	terminal	-1.32	-0.67	no_change	non_pathological
ANP32E	43988		-0.91	-0.67	no_change	non_pathological
ANXA2	38272, 38311, 38523	terminal	1.3	-1.5	suppressor	causal
ANXA3	38272, 38311, 38523		0.89	-1.5	suppressor	causal
ARIH2	44646	terminal	-1.44	0	no_change	non_pathological
ASH2L	64942	terminal	-1.03	-1.17	suppressor	compensatory
ATM	44073	terminal	-1.1	0.67	no_change	non_pathological
ATP7A	31083	terminal	1.06	0.5	no_change	non_pathological
BDH2	60875, 61968	terminal	-2.11	1.17	enhancer	causal
BMP1	51507	terminal	1	0	no_change	non_pathological
CACYBP	32875	terminal	-1.07	-0.5	no_change	non_pathological
CAT	34020	terminal	-1.22	-0.83	no_change	non_pathological
CBX1	32401, 33962, 34863, 60096, 33400	terminal	-1.12	1.21	enhancer	causal
CBX3	32401, 33962, 34863, 60096, 63540, 33400	terminal	-1.04	1.2	enhancer	causal
CBX5	32401, 33962, 34863, 33400	terminal	-1.04	1.31	enhancer	causal
CD63	40829, 39042, 25829, 39044, 57747, 62303, 51458		1.12	-0.22	no_change	non_pathological
CFL1	38226	terminal	-1.16	0	no_change	non_pathological
CNDP2	62263	terminal	-1.09	-0.17	no_change	non_pathological
CNN1	64017, 34963	terminal	1.94	-0.45	no_change	non_pathological
CNN2	64017, 34963	terminal	1.27	-0.56	no_change	non_pathological
COL11A1	50895		0.75	-2.5	suppressor	causal
COL4A1	44520, 50895		0.67	-0.76	no_change	non_pathological
COL5A1	50895		0.85	-2.5	suppressor	causal
CRK	55277		-0.7	1.67	enhancer	causal
CRKL	55277	terminal	-1.36	1.67	enhancer	causal
CRYAB	44029, 51816	terminal	1.35	0.24	no_change	non_pathological
CTBP2	32889		-0.72	0	no_change	non_pathological
CTGF	41913	terminal	1.49	0.17	no_change	non_pathological
DBI	64850	terminal	-1.75	-1.33	suppressor	compensatory
DCLK1	55900, 42575		-1.06	-1.6	suppressor	compensatory
DCLK2	42575		-1.14	-1.83	suppressor	compensatory
DCX	55900, 42575	terminal	-1.21	-1.46	suppressor	compensatory
DDX39B	33666	terminal	-1.32	0	no_change	non_pathological
DEK	28696	terminal	-1.32	-0.67	no_change	non_pathological
DYNLL1	44044	terminal	-1.12	0	no_change	non_pathological
DYNLL2	44044		-0.6	0	no_change	non_pathological
EWSR1	32990		-0.69	0	no_change	non_pathological
EZR	33936	terminal	-1.42	1	enhancer	causal
FBLN1	31587	terminal	1.42	0.33	no_change	non_pathological
FBLN2	31587	terminal	1.32	0.33	no_change	non_pathological
FBN1	62941, 31578, 31577	terminal	1.53	0.94	no_change	non_pathological
FBN2	36691, 62941, 31578, 31577	terminal	1.4	1.48	enhancer	compensatory
FHL2	28790	terminal	1.45	0.67	no_change	non_pathological
FKBP3	58245	terminal	-1.09	-1	suppressor	compensatory
FUBP1	34825	terminal	-1.01	0.17	no_change	non_pathological
FUS	32990	terminal	-1.25	0	no_change	non_pathological
GAB1	31766	terminal	-1.29	0.5	no_change	non_pathological
GABPA	35749	terminal	-1.66	0	no_change	non_pathological
GDI1	57502	terminal	-1.35	-1	suppressor	compensatory
GDI2	57502		-0.65	-1	suppressor	non_pathological
GGA1	51170	steiner	-0.82	-0.83	no_change	non_pathological
GLUD1	51473	terminal	-1.15	0.17	no_change	non_pathological
GNAI1	40890, 34653		-0.82	-0.41	no_change	non_pathological
GNAI2	40890, 34653	terminal	-1.2	-0.4	no_change	non_pathological
GNAI3	40890, 34653	terminal	-1.13	-0.41	no_change	non_pathological
GNAO1	40890, 34653	terminal	-1.18	-0.25	no_change	non_pathological
GNB1	35041, 28507	steiner	-0.97	0.32	no_change	non_pathological
GNB2	35041		-0.9	0	no_change	non_pathological
GNB4	35041		-0.74	0	no_change	non_pathological
GNG12	34372	terminal	-1.04	0	no_change	non_pathological
GNG2	34372	terminal	-1.08	0	no_change	non_pathological
GNG4	34372	terminal	-1.17	0	no_change	non_pathological
GRB2	41692		-0.62	0	no_change	non_pathological
HDGF	55274	terminal	-1.27	-0.67	no_change	non_pathological
HIST1H1B	44582	terminal	-1.32	0	no_change	non_pathological
HMGB1	31960	terminal	-1.32	1.5	enhancer	causal
HMGB2	31960, 31344, 26219	terminal	-1.91	1.34	enhancer	causal
HMGB3	31960, 26219		-0.82	1.13	enhancer	non_pathological
HNRNPA1	52937, 32351	terminal	-1.52	0.83	no_change	non_pathological
HNRNPA2B1	52937, 32351	terminal	-1.07	0.93	no_change	non_pathological
HNRNPA3	52937, 32351		-0.88	0.83	no_change	non_pathological
HNRNPK	42540	terminal	-1.04	2.5	enhancer	causal
HNRNPR	56972	terminal	-1.3	-1.17	suppressor	compensatory
HNRNPU	55209	terminal	-1.04	3.33	enhancer	causal
HNRNPUL1	55209		-0.62	3.33	enhancer	causal
HOXA5	50662, 33761	terminal	-1.42	-0.27	no_change	non_pathological
HSPA2	34527, 54810	terminal	1.58	1.83	enhancer	compensatory
HSPA8	34527, 54810		-0.8	1.98	enhancer	causal
HSPG2	38298, 29440	terminal	1.34	-0.25	no_change	non_pathological
HTRA1	28544, 55165	terminal	2.07	-0.33	no_change	non_pathological
IGF2R	57436		0.65	0	no_change	non_pathological
ING5	57564	terminal	-1.55	2.5	enhancer	causal
ITGA11	44534, 38959		1.03	-1.58	suppressor	causal
ITGA5	38958, 65346, 27544	terminal	3.2	0.67	no_change	non_pathological
ITGAV	38958, 65346, 27544	steiner	0.95	0.67	no_change	non_pathological
ITGB1	61916		0.86	-0.83	no_change	non_pathological
ITGB4	61916		-0.84	-0.83	no_change	non_pathological
ITGB5	61916		0.89	-0.83	no_change	non_pathological
KCNN3	53881	terminal	-1.83	3	enhancer	causal
LAMA1	29559	terminal	1.2	0	no_change	non_pathological
LAMB1	42616	terminal	1.11	0.33	no_change	non_pathological
LAMC1	55388, 62002	terminal	1.07	1.33	enhancer	compensatory
LGALS3BP	57165	terminal	-1.01	-0.67	no_change	non_pathological
LIG1	52951		-1.01	0	no_change	non_pathological
LLGL1	35773		-1.15	0	no_change	non_pathological
LMNA	31605, 57501, 36617, 31621	terminal	1.05	-0.38	no_change	non_pathological
LMNB1	31605, 57501, 36617, 31621	terminal	-1.06	-0.38	no_change	non_pathological
LMNB2	31605, 57501, 36617, 31621		-0.7	-0.38	no_change	non_pathological
LTBP1	36691	terminal	2.04	3	enhancer	compensatory
MAP1B	40834	terminal	-1.18	-0.25	no_change	non_pathological
MAP2	40875	terminal	-1.05	-0.5	no_change	non_pathological
MAPRE1	36680	terminal	-1.13	-1.33	suppressor	compensatory
MFAP4	53271, 53693, 56906, 65099	terminal	1.49	-0.04	no_change	non_pathological
MMP14	31489, 61309, 65935	terminal	1.41	0.49	no_change	non_pathological
MPI	34379		-1.29	4	enhancer	causal
MSN	33936		-0.83	1	enhancer	non_pathological
MYH11	38259, 65947	terminal	1.36	1.42	enhancer	compensatory
MYH9	38259, 65947	terminal	1.18	1.42	enhancer	compensatory
MYL4	67013, 27547	terminal	1.93	1.28	enhancer	compensatory
MYO1C	41689	terminal	1.31	0.17	no_change	non_pathological
NID1	62902	steiner	0.67	0.5	no_change	non_pathological
NID2	62902	terminal	1.4	0.5	no_change	non_pathological
NIPBL	32406	terminal	-1.72	2.67	enhancer	causal
PAICS	62241	terminal	-1.3	1	enhancer	causal
PARP1	57265	terminal	-1.37	-1.33	suppressor	compensatory
PDGFRB	37520	terminal	1.57	0.83	no_change	non_pathological
PEBP1	62847, 51712, 61243, 55932	terminal	-1.2	-0.1	no_change	non_pathological
PEX19	50702		-0.62	0.5	no_change	non_pathological
PGLS	42933	terminal	-1.03	-0.33	no_change	non_pathological
PLD3	31122	terminal	1.07	0.83	no_change	non_pathological
PLOD1	34911		0.79	0	no_change	non_pathological
PLOD2	34911	terminal	1.13	0	no_change	non_pathological
PLXNB1	57813	terminal	-1.02	0	no_change	non_pathological
POSTN	42887, 41854, 52905, 58256	terminal	2.07	-0.67	no_change	non_pathological
POTEI	36857, 42652		1.22	1.33	enhancer	compensatory
PPIA	63694, 33001	terminal	-1.32	0.42	no_change	non_pathological
PPIC	55196	terminal	1.04	-1.67	suppressor	causal
PPP2CA	57034, 60342, 27723, 38337	terminal	-1.37	1.38	enhancer	causal
PPP2CB	57034, 60342, 27723, 38337		-0.88	1.38	enhancer	causal
PPP3R1	27307, 38971	terminal	1.27	-0.08	no_change	non_pathological
PPT1	55331	terminal	-1.04	-1.67	suppressor	compensatory
PRCP	63651	terminal	-1.24	0	no_change	non_pathological
PRDX1	38926, 34971, 32498	terminal	-1.3	1.11	enhancer	causal
PRDX2	38926, 34971, 32498	terminal	-1.15	1.11	enhancer	causal
PRDX3	38926, 34971, 32498		-0.73	1.11	enhancer	non_pathological
PRDX6	32497, 37474, 61362	terminal	-1.45	1.09	enhancer	causal
PSIP1	55274	terminal	-1.01	-0.67	no_change	non_pathological
PTGES3	62911	terminal	-1.05	0	no_change	non_pathological
PTPRZ1	39006	terminal	-1.22	-2	suppressor	compensatory
RAD23B	51434, 44031	terminal	-1.12	-0.49	no_change	non_pathological
RDX	33936	terminal	-1.29	1	enhancer	causal
RUFY1	51494	terminal	-1.22	-0.17	no_change	non_pathological
RUFY3	51494		-0.8	-0.17	no_change	non_pathological
SCAMP1	38277	terminal	1.02	-2	suppressor	causal
SERPINE1	50996	terminal	1.63	-1.17	suppressor	causal
SERPINE2	50996, 41722, 43991		0.61	-0.22	no_change	non_pathological
SERPINH1	50670	terminal	1.64	-0.67	no_change	non_pathological
SGTA	61267	terminal	-1.13	0	no_change	non_pathological
SGTB	61267		-0.75	0	no_change	non_pathological
SLC1A3	43287	terminal	-1.84	-0.83	no_change	non_pathological
SLC1A4	43287		-1.17	-0.83	no_change	non_pathological
SLC1A5	43287	terminal	2.75	-0.83	no_change	non_pathological
SLC25A6	36661	terminal	1.2	1.33	enhancer	compensatory
SLC3A2	57746	terminal	1.62	0	no_change	non_pathological
SLC7A5	57797, 62207	terminal	1.37	0.13	no_change	non_pathological
SNRPC	34822, 31745	terminal	-1.34	2.62	enhancer	causal
SNRPF	26734	terminal	-1.1	3	enhancer	causal
SPAG9	43232	terminal	-1.19	0.33	no_change	non_pathological
SRP14	60428	terminal	-1.11	1.67	enhancer	causal
SRP9	34568	terminal	-1.43	0	no_change	non_pathological
STMN1	53925	terminal	-1.32	-1.17	suppressor	compensatory
SUB1	35437	terminal	-1.11	0.5	no_change	non_pathological
SYNCRIP	56972		-0.8	-1.17	suppressor	non_pathological
TAF15	32990		-0.71	0	no_change	non_pathological
TAGLN	64017, 34963	terminal	2.69	-0.54	no_change	non_pathological
TAGLN3	64017, 34963		-0.73	-0.5	no_change	non_pathological
TALDO1	51709	terminal	-1.14	-1.17	suppressor	compensatory
TANC2	56986	terminal	1.71	-2	suppressor	causal
TGFBI	42887, 41854, 52905, 58256	terminal	2.02	-0.67	no_change	non_pathological
TGM2	65086	terminal	1.13	0	no_change	non_pathological
THBS1	34661	terminal	1.76	0	no_change	non_pathological
TMED3	57776	terminal	2.05	-2.5	suppressor	causal
TMSB10	28003	terminal	-1.33	3	enhancer	causal
TMSB4X	28003	terminal	-1.07	3	enhancer	causal
TNC	53316, 63703, 51727, 53271, 53693	terminal	1.85	-0.02	no_change	non_pathological
TOM1L2	53008		-0.61	-0.83	no_change	non_pathological
TOMM20	64915, 67811	terminal	-1.32	-1.29	suppressor	compensatory
TPM1	56869, 41695	terminal	1.12	-0.05	no_change	non_pathological
TPM2	56869, 41695	terminal	1.37	0	no_change	non_pathological
TPM4	56869, 41695		0.83	0	no_change	non_pathological
TRIM2	42826		-1.12	-1	suppressor	compensatory
TSPAN6	51458		-0.71	-1	suppressor	non_pathological
TUBA4A	42905	terminal	1.15	-0.67	no_change	non_pathological
TUBB	65028, 35815, 64856, 65163, 64858		-0.97	-0.4	no_change	non_pathological
TUBB2A	65028, 35815, 64856, 65163, 64858	terminal	-1.81	-0.34	no_change	non_pathological
TUBB2B	65028, 35815, 64856, 65163, 64858	terminal	-1.44	-0.25	no_change	non_pathological
TUBB4B	65028, 35815, 64856, 65163, 64858	terminal	-1.08	-0.4	no_change	non_pathological
C9ORF72		terminal	0	0	no_change	causal
