## Supplemental Table 15 for "An integrated multi-omic analysis of iPSC-derived motor neurons from C9ORF72 ALS patients"

Protien/protein complex	Protein	log2FC_exp2	FDR_exp2*	log2FC_exp5	FDR_exp5*
14-3-3 proteins	YWHAE	-1.31541	0	-0.244242	0		*0 indicates FDR less than 1E-16
14-3-3 proteins	YWHAG	-1.19393	0
14-3-3 proteins	YWHAB	-1.0445	0	-0.412489	7.47E-16
ANXA3	ANXA3	0.891549	1.98E-16	0.398251	0.0479974
AP2 complex	AP2A1	-0.185516	0.414371	0.0704906	0.797011
AP2 complex	AP2A2	-0.297105	0.0380553	-0.159232	0.802558
ASH2L	ASH2L	-1.02986	1.88E-07
Actins	ACTG2	1.24721	4.49E-06
Actins	ACTN1	1.08626	0	0.0618133	0.814215
Actins	ACTA2	1.2947	0.000138315
Actins	ACTB	-0.00973755	0.139985
Actins	ACTA1	0.855	0.0626077
Actins	ACTN4	-0.105591	0.420538	0.0404036	0.8197
Actins	ACTN2	1.51659	1.79E-06
Actins	ACTBL2	-0.145317	1.27E-12	-0.0571221	0.73762
Arrestin	ARRB1	0.40825	0.0985053
CALD1	CALD1	1.82134	0	0.280028	0.768732
CAV1	CAV1	1.01448	1.35E-06
CBL	CBL	-0.42555	0.0365169	-0.240591	0.544068
CDC42	CDC42	-0.644844	0	-0.228088	0.737082
CETN2	CETN2	-0.287094	0.225891	-0.305803	0.143622
CRK	CRK	-0.700511	3.35E-16	-0.164935	0.747687
Casein kinase I	CSNK1D	-0.244517	0.1368
Casein kinase I	CSNK1E	-0.0957898	0.259252	0.0240828	0.730734
Catenins	CTNNA2	-0.138345	0.0753998	-0.141404	0.774922
Catenins	CTNNB1	-0.515348	1.01E-10	-0.0513087	0.808456
Chromobox proteins	CBX5	-1.0389	0	-0.184947	0.273697
Chromobox proteins	CBX3	-1.0419	0	-0.237277	5.70E-05
Clathrin	CLTC	-0.308981	4.36E-10	-0.0901924	0.823606
Clathrin	CLTB	-0.0991249	0.372255	0.118373	0.391691
Clathrin	CLTA	-0.489615	0.125957	0.311056	0.266106
Cohesin complex	SMC3	-0.597328	0	-0.270171	0.751235
Cohesin complex	SMC1A	-0.645534	0	-0.214282	0.795636
Cohesin complex	STAG1	-0.479127	0.0444831	-0.100947	0.584793
Cohesin complex	STAG2	-0.716629	9.74E-07
Cohesin complex	RAD21	-0.530102	2.62E-11	-0.187063	0.739486
Collagens	COL5A1	0.849496	2.20E-13	0.351944	0.366985
Collagens	COL11A1	0.753359	8.19E-06
DBI	DBI	-1.75136	0	0.00365253	0.774823
DCLK1	DCLK1	-1.06168	0	-0.306114	0
EGFR	EGFR	-0.370313	0.0713232
EZR	EZR	-1.42317	0	0.0550163	0.810648
Eukaryotic initiatin factor	EIF4G1	-0.245144	0.402117	-0.106908	0.818359
Eukaryotic initiatin factor	EIF4A3	-0.365694	1.08E-08	-0.160233	0.797811
FAU	FAU	0.0374226	0.263468	-0.197366	0.267061
FN1	FN1	3.01758	0	0.674187	0
Filamins	FLNB	0.882667	0	0.561123	0
Filamins	FLNA	0.0436642	0.420932	0.185858	0.822323
GDI1	GDI1	-1.34541	0	-0.271749	6.66E-05
GRB2	GRB2	-0.61929	0	-0.237551	0.689508
HDAC2	HDAC2	-0.299124	0.0035325	-0.187593	0.782185
HIP1	HIP1	-0.441479	0.261151	-0.0476966	0.627968
HMG proteins	HMGB2	-1.91297	0	-0.0984947	0.807811
HMG proteins	HMGB1	-1.32207	0	-0.139832	0.786358
HNRNPR	HNRNPR	-1.30434	0	-0.295027	0
Heat shock proteins	HSPA2	1.57928	3.78E-06
Heat shock proteins	HSP90AA1	-0.97412	0	-0.209129	0
ING5	ING5	-1.54532	2.99E-08
Integrins	ITGB1	0.861925	0	0.0734991	0.821084
Integrins	ITGB8	-0.290203	0.290793
Integrins	ITGAV	0.946664	0	0.24796	0.686856
Integrins	ITGA5	3.20499	5.26E-11
Integrins	ITGA1			0.285859	0.49017
Integrins	ITGB5	0.891066	1.95E-13
Integrins	ITGA11	1.02724	6.93E-11
JUP	JUP	0.435204	0.329086	-0.0921568	0.784925
LAMC1	LAMC1	1.06589	0	0.223176	0.815484
LIM proteins	LIMS1	0.309792	0.136343
MAP kinases	MAPK3	-0.0817973	0.241753	-0.265998	0.439688
MAP kinases	MAPK8	-0.593752	1.44E-07	-0.478466	3.15E-05
MAP kinases	MAPK1	-0.830294	0	-0.256813	0.706385
MAPRE1	MAPRE1	-1.12962	0	-0.22008	0.531247
MICALL1	MICALL1	0.306334	0.175141	-0.432813	0.0935949
Myosin	MYH10	-0.284544	0.333886	-0.0381298	0.823848
Myosin	MYH11	1.36166	2.43E-08
Myosin	MYL4	1.93182	6.66E-07
Myosin	MYL6	0.456796	0.000206218	-0.09569	0.789687
Myosin	MYL9	0.949116	5.48E-09	0.171584	0.691189
Myosin	MYH9	1.17962	0	0.0479926	0.82403
NIPBL	NIPBL	-1.71532	1.71E-11
Nucleoporins	NUP107	-0.037378	0.00795183	-0.291214	0.691746
Nucleoporins	NUP133	-0.136864	0.405518	-0.00945604	0.77383
Nucleoporins	NUP160	-0.115416	0.292418	0.0964182	0.621405
Nucleoporins	NUP37	0.0783591	0.3611	-0.209446	0.486639
Nucleoporins	NUP43	-0.0712327	0.00148893	-0.0168985	0.662814
Nucleoporins	NUP85	0.168868	0.33198	-0.228626	0.741194
Nucleoporins	NUP98	-0.389668	0.000283454	-0.796289	0.0012445
PABPC1	PABPC1	-0.52121	4.01E-07	-0.149203	0.684159
PAICS	PAICS	-1.30191	0	-0.316198	0
PAK2	PAK2	-0.541475	0	-0.193109	0.788734
PARP1	PARP1	-1.37372	0	-0.25486	0
PP2A	PPP2CA	-1.37102	5.36E-13	-0.129119	0.447982
PP2A	PPP2CB	-0.875456	5.57E-06	0.0822745	0.57903
PP2A	PPP2R1A	-0.66152	0	-0.123323	0.821208
PPP1CB	PPP1CB	-0.413565	7.19E-05	-0.218583	0.698978
PRKACA	PRKACA	-0.383371	0.153481	0.27528	0.49117
PRMT5	PRMT5	-0.119381	0.37599	-0.170963	0.789428
PTPN11	PTPN11	-0.565432	6.46E-07	-0.242146	0.575216
PXN	PXN	-0.0974444	0.243517	-0.0525188	0.707055
Parvins	PARVA	0.952543	0.0729449	-0.0137982	0.738423
RANBP2	RANBP2	-0.0129916	0.414691	-0.0809276	0.79588
RANGAP1	RANGAP1	-0.0853621	0.397274	-0.364342	0.192955
RELA	RELA	-0.0290291	0.359687
RHOA	RHOA	-1.26549	0	-0.140542	0.765131
RNA Pol II	POLR2A	-0.141162	0.39647	-0.117925	0.764916
RNA Pol II	POLR2B	-0.129565	0.394652	-0.310423	0.257431
RNA Pol II	POLR2C	-0.168183	0.317768	-0.218813	0.388172
RNA Pol II	POLR2L			0.247075	0.358592
RNA Pol II	POLR2I	-1.20346	3.13E-08	-0.427989	0.106795
RNA Pol II	POLR2H	-0.568577	7.82E-11	-0.0465123	0.601796
RNA Pol II	POLR2D	-0.507206	9.05E-07	0.127313	0.710035
RNA Pol II	POLR2G	-0.565375	9.41E-05	0.0310463	0.636632
RNA Pol II	POLR2E	-0.0112092	0.236887	0.1051	0.724664
Rab proteins	RAB3A	0.084921	0.299206	-0.00493315	0.767473
Rab proteins	RAB8A	-0.0792565	0.333932	0.0359752	0.653972
Rab proteins	RAB1A	-0.212233	0.341088	0.400974	6.17E-07
Ribosomal proteins	RPS4X	-0.556005	4.55E-11	-0.0664718	0.700908
Ribosomal proteins	RPS12	-0.436701	0.000208772	-0.0906037	0.798129
Ribosomal proteins	RPS11	-0.323058	0.155751	0.0253383	0.804589
Ribosomal proteins	RPS23	-1.06613	1.08E-06	0.172478	0.372966
Ribosomal proteins	RPS21	-0.356519	0.239083	-0.152447	0.747562
Ribosomal proteins	RPS10	1.0188	0.0213171	-0.287183	0.0509946
Ribosomal proteins	RPS20	-0.637591	2.54E-11	-0.194858	3.30E-05
Ribosomal proteins	RPS19	-0.58441	0.0193069	-0.0892016	0.000504091
Ribosomal proteins	RPS24	-0.25066	0.376715	-0.182031	0.748182
Ribosomal proteins	RPLP2	-0.229779	0.318411	-0.0843887	0.710853
Ribosomal proteins	RPLP1	-0.020321	0.312587	-0.11948	0.724072
Ribosomal proteins	RPLP0	0.418989	0.00166896	0.0409589	0.714075
Ribosomal proteins	RPL9	-0.184774	0.295254	-0.0723599	0.773029
Ribosomal proteins	RPS2	-0.320318	1.40E-09	-0.365719	7.63E-10
Ribosomal proteins	RPS3A	-0.463322	3.27E-18	0.00516904	0.808599
Ribosomal proteins	RPS13	-0.130904	0.370425	0.077027	0.785105
Ribosomal proteins	RPS15	-0.255224	0.362212	-0.0792535	0.715345
Ribosomal proteins	RPS4Y1			0.371426	0.412687
Ribosomal proteins	RPL8	-0.0910187	0.392263	-0.0529804	0.692115
Ribosomal proteins	RPS3	-0.470735	5.88E-06	-0.114535	0.808313
Ribosomal proteins	RPS6	-0.472711	3.64E-06	-0.0702572	8.30E-05
Ribosomal proteins	RPS7	-0.815912	0	-0.159419	0.790031
Ribosomal proteins	RPS8	-0.472948	0.00553942	-0.0550544	0.759853
Ribosomal proteins	RPS9	-0.16795	0.397111	-0.10677	0.788123
Ribosomal proteins	RPS29	-0.665029	1.76E-12	-0.00380535	0.718623
Ribosomal proteins	RPS28	-1.15053	2.10E-17	-0.140164	0.547265
Ribosomal proteins	RPS27A	-0.814027	9.64E-13	0.0453764	0.749779
Ribosomal proteins	RPS27	-0.521568	0.00285785	-0.36404	0.00042976
Ribosomal proteins	RPS26	-0.212138	0.154816	-0.0336886	0.667607
Ribosomal proteins	RPS25	-0.381343	0.0548344	-0.118409	0.661928
Ribosomal proteins	RPS16	-0.463308	1.27E-05	-0.00568225	0.780508
Ribosomal proteins	RPS15A	0.0684114	0.00242311	-0.168985	0.679826
Ribosomal proteins	RPS14	-0.367492	0.345172	-0.233866	0.683965
Ribosomal proteins	RPS5	-0.546074	2.39E-14	0.0123231	2.49E-07
Ribosomal proteins	RPSA	-0.196294	0.388229	0.00881369	0.820834
Ribosomal proteins	RPL27	-0.0704247	0.323806	-0.216351	0.717383
Ribosomal proteins	RPL26	-1.41921	9.30E-10	0.896094	4.95E-06
Ribosomal proteins	RPL24	0.102161	0.111026	0.110776	0.790375
Ribosomal proteins	RPL23A	-0.133353	0.122311	0.20152	0.75861
Ribosomal proteins	RPL23	0.378584	5.28E-07	0.145382	0.526958
Ribosomal proteins	RPL22	-0.698018	3.50E-13	-0.344317	1.81E-05
Ribosomal proteins	RPL21	0.443634	0.0117216	0.199272	0.220265
Ribosomal proteins	RPL19	-0.803246	1.20E-07	-0.150056	0.674345
Ribosomal proteins	RPL18A	-0.272718	0.340878	-0.301339	8.61E-05
Ribosomal proteins	RPL7A	0.370471	0.333288	-0.157118	0.807378
Ribosomal proteins	RPL18	-0.131443	0.0126221	-0.105998	0.774526
Ribosomal proteins	RPL15	-0.533544	0.00139209	-0.209777	0.774427
Ribosomal proteins	RPL14	-0.201088	0.085297	-0.0298742	0.792495
Ribosomal proteins	RPL13A	-0.427743	0.207404	0.156166	0.695224
Ribosomal proteins	RPL13	0.105969	5.48E-06	0.076835	0.805552
Ribosomal proteins	RPL12	-0.387662	0.10142	-0.0467495	4.63E-07
Ribosomal proteins	RPL11	-0.206203	0.372989	-0.0936406	0.791821
Ribosomal proteins	RPL10A	-0.569245	1.31E-11	-0.206627	3.12E-06
Ribosomal proteins	RPL10	-0.680875	1.51E-08	-0.0516906	0.765882
Ribosomal proteins	RPL17	-0.208641	0.390509	0.0208394	0.804664
Ribosomal proteins	RPL27A	0.380385	0.317109	0.0451297	0.813268
Ribosomal proteins	RPS17	0.0221509	0.123041	-0.143119	0.719699
Ribosomal proteins	RPL29			0.365894	1.92E-08
Ribosomal proteins	RPL7	-0.280808	0.389223	-0.094553	0.817324
Ribosomal proteins	RPL6	-0.036553	0.404675	-0.21944	2.13E-10
Ribosomal proteins	RPL5	-0.490728	0.0024069	-0.00297376	0.818037
Ribosomal proteins	RPS18	0.30868	0.00187971	0.0528517	0.739882
Ribosomal proteins	RPL4	-0.308271	0.384299	0.0449823	0.0594812
Ribosomal proteins	RPL38	0.0462388	3.55E-05	0.116917	2.32E-05
Ribosomal proteins	RPL37A	-0.38212	0.0274127	0.198119	0.496603
Ribosomal proteins	RPL28	-0.360712	0.360112	0.192771	0.69468
Ribosomal proteins	RPL35A	-0.492704	0.0632459
Ribosomal proteins	RPL36	-0.0412894	0.357013	0.0570882	0.778038
Ribosomal proteins	RPL34	-0.850344	1.76E-17	1.44892	0
Ribosomal proteins	RPL32	0.103691	0.338559	0.172971	0.760078
Ribosomal proteins	RPL31	-0.414813	0.213663	0.0320079	0.798842
Ribosomal proteins	RPL30	-0.708538	0	0.137064	0.72917
Ribosomal proteins	RPL3	-0.130297	0.286137	-0.0735901	1.97E-07
Ribosomal proteins	RPL35	-0.49607	0.0488529	-0.00977059	0.761528
SEH1L	SEH1L	-0.127435	0.366234	-0.213486	0.492663
SLC25A6	SLC25A6	1.19676	0	0.064825	0.742235
SMADs	SMAD4	-0.142835	0.235291
SRP14	SRP14	-1.10858	0	-0.160299	0.00101824
STMN1	STMN1	-1.323	0	0.178024	0.668891
SUMO2	SUMO2	-1.16745	0.000573394
Serpins	SERPINE1	1.63342	1.54E-08
Serpins	SERPINH1	1.64028	0	-0.0600505	0.818231
Sister chromatid cohesin proteins	PDS5A	-0.16829	0.194615	0.0942033	0.579716
Sister chromatid cohesin proteins	PDS5B	-0.503811	0.000229026	-0.290369	0.0713101
Sorbins	SORBS1	-0.486091	6.43E-05
Spliceosome Assembly	DHX15	-0.584917	0	-0.101549	0.816409
Spliceosome Assembly	FUS	-1.24628	0	-0.258686	0.000413168
Spliceosome Assembly	HSPA8	-0.803597	0	0.0719378	0.784654
Spliceosome Assembly	NCBP1	-0.841371	4.24E-15	-0.219626	0.787156
Spliceosome Assembly	NUDT21	-0.558761	2.24E-14	-0.231601	0.333059
Spliceosome Assembly	PCBP2	-0.554245	0.0097161	0.0505924	0.806724
Spliceosome Assembly	PLRG1	-0.0937699	0.365901	0.0713536	0.699683
Spliceosome Assembly	USP39	-0.200514	0.328852	-0.0643759	0.772223
Spliceosome Assembly	PRPF6	-0.434683	1.26E-17	-0.144717	0.806067
Spliceosome Assembly	PTBP1	-0.296582	1.13E-06	0.0279375	0.814751
Spliceosome Assembly	RBM22	-0.265405	0.298188
Spliceosome Assembly	RBMX	-1.20928	0	-0.134145	0.268014
Spliceosome Assembly	SART1	-0.0896024	0.405811	-0.242879	0.100051
Spliceosome Assembly	SF3B2	-0.524978	2.31E-13	-0.166004	0.800717
Spliceosome Assembly	SF3B3	-0.424643	0	-0.216672	0.799549
Spliceosome Assembly	SNW1	-0.230412	0.366082	-0.247555	0.77353
Spliceosome Assembly	SRRM1	-0.19315	0.36172	-0.353941	0.00675092
Spliceosome Assembly	SRRM2	-0.221361	0.40732	-0.159689	0.816212
Spliceosome Assembly	SRRT	-0.319371	0.368653	-0.0573658	0.817129
Spliceosome Assembly	SRSF1	-0.994021	0	-0.164456	0.804812
Spliceosome Assembly	SRSF2	-0.991216	3.38E-18	-0.139176	0.665445
Spliceosome Assembly	ELAVL1	-0.384033	0.000322361	0.0634757	0.158427
Spliceosome Assembly	SRSF7	-0.464251	0.000519316	-0.309695	0.66825
Spliceosome Assembly	U2AF2	-0.609884	0	-0.134964	0.792242
Spliceosome Assembly	DDX5	-0.644346	0	-0.158863	0.772929
Spliceosome Assembly	DDX23	-0.281684	0.359248	-0.169867	0.778517
Spliceosome Assembly	CPSF1	-0.45398	1.22E-08	-0.214232	0.373706
Spliceosome Assembly	CD2BP2	-0.0256476	0.200542	-0.359927	0.00600189
Spliceosome Assembly	BCAS2	-0.45665	6.70E-09
Spliceosome Assembly	WBP11	-0.406181	0.273171	-0.073898	0.771411
Spliceosome Assembly	ALYREF	-0.884705	0	-0.128219	0.791652
Spliceosome Assembly	NCBP2			-0.188631	0.337983
Spliceosome Assembly	XAB2	-0.216794	0.204676
Spliceosome Assembly	YBX1	-0.0611944	0.378081	-0.315233	0.00530713
Spliceosome Assembly	RNPS1	-0.833713	0	-0.0135244	0.803089
Spliceosome Assembly	MAGOHB	-0.353306	0.0154547	-0.40512	0.0049894
Spliceosome Assembly	DHX9	-0.67557	0	-0.187472	0.815152
Spliceosome Assembly	MAGOH	-0.905835	7.63E-11
TLN1	TLN1	0.385095	0.00241848	0.296211	0.666961
TUBB	TUBB	-0.965772	0	-0.224309	0.226446
Tropomyosin	TPM3	-0.296059	0.328339	-0.360679	2.01E-09
Tropomyosin	TPM1	1.11961	0	-0.0362891	0.783198
Tropomyosin	TPM4	0.833445	0	-0.073424	0.810088
Tropomyosin	TPM2	1.36746	3.01E-07
Ubiquitin proteins	UBE2I	-0.488755	7.41E-06	-0.371101	2.74E-14
VCL	VCL	0.0767665	0.420248	0.258459	6.98E-06
VDAC3	VDAC3	0.0739428	0.0471853	0.0352386	0.801258
WAPL	WAPL	-0.413755	0.136752
WDR77	WDR77	-0.726922	8.65E-07	-0.106868	0.588111
hnRNPs	HNRNPA1	-1.52287	0	-0.167211	0.104835
hnRNPs	HNRNPF	-0.941271	0	-0.15261	0.787244
hnRNPs	HNRNPUL1	-0.620214	0	-0.0643655	0.817259
hnRNPs	HNRNPU	-1.04163	0	0.0367787	0.811553
hnRNPs	HNRNPM	-0.77467	0	-0.0798352	0.822385
hnRNPs	HNRNPL	-0.800181	0	0.0178222	0.00259189
hnRNPs	HNRNPK	-1.04256	0	-0.263031	6.38E-14
hnRNPs	HNRNPH2	-0.862948	0	-0.0425275	0.799392
hnRNPs	HNRNPH1	-0.773893	0	-0.157074	0.754802
hnRNPs	HNRNPA0	-0.11716	7.40E-11	0.00104968	3.25E-07
hnRNPs	HNRNPD	-0.787181	0	-0.0697718	9.93E-13
hnRNPs	HNRNPC	-0.441514	5.03E-15	-0.0891249	0.374444
hnRNPs	HNRNPA3	-0.881159	0	-0.0997628	0
hnRNPs	HNRNPA2B1	-1.07047	0	-0.125985	0
snRNPs	SNRPB2	-0.22843	0.305086	-0.260793	0.523909
snRNPs	SNRPC	-1.33965	0	-0.222373	0.102913
snRNPs	SNRNP40	-0.248704	0.00865288	-0.228496	0.763289
snRNPs	SNRNP70	-0.736711	0	-0.155768	0.771105
snRNPs	SNRPF	-1.1039	0
